# Maturation-associated ERG3 and timed regulation of circuit stability

**DOI:** 10.1101/2024.09.22.614315

**Authors:** Hiroyasu Watanabe

## Abstract

Neural maturation remodels excitability, but how this supports stable computation remains unclear. In a layered network, unreliable transmission destabilised learning when forward and update perturbations differed. This motivated a developmental screen for conductances that could support reliable responses. Mouse *Kcnh7* (human *KCNH7*), encoding Kᵥ11.3 (ERG3), rose late postnatally. Adult single-cell data showed expression in excitatory and inhibitory populations. In a Purkinje-cell model, ERG3 raised tonic-firing threshold and broadened pre-tonic responses. ERG3-inspired adaptation prolonged effective learning but reduced associative recall at low sampling temperature. In recurrent models, ERG3 shaped history-dependent firing, and prediction depended on modulation timing and perturbation type. Clustered interruptions of receptor modulation increased departures from the maintained state in a wake-maintenance model, whereas cue-timed loss delayed value updating during sustained activity. Together with receptor expression and mouse orexin data, these findings motivate testing whether disrupted ERG3 modulation contributes to fragmented wakefulness or impaired adaptation to changed rules.
