## Supplementary material for "Maturation-associated ERG3 and timed regulation of circuit stability": Source Data2: Fig2a_matched.csv

panel	gene	age	structure_acronym	structure_name	structure_id	section_data_set_id	selection_method	plane	delegate	expression_energy	direct_experiment_url	unionize_id	sum_pixels	graph_id	ontology_id	allen_product_ids	allen_resources	section_dataset_api_url	adult_atlas_experiment_url
a	Kcna1	P4	Tel	telencephalic vesicle	15739	100057346	automatic	sagittal	True	1.98584	https://developingmouse.brain-map.org/experiment/show/100057346	138013070	209717000.0	17	12	3	Allen Developing Mouse Brain Atlas	https://api.brain-map.org/api/v2/data/SectionDataSet/100057346.json
a	Kcna1	P4	M	midbrain	16649	100057346	automatic	sagittal	True	2.11111	https://developingmouse.brain-map.org/experiment/show/100057346	138013197	28873700.0	17	12	3	Allen Developing Mouse Brain Atlas	https://api.brain-map.org/api/v2/data/SectionDataSet/100057346.json
a	Kcna1	P4	MH	medullary hindbrain (medulla)	17352	100057346	automatic	sagittal	True	4.08686	https://developingmouse.brain-map.org/experiment/show/100057346	138013320	22427200.0	17	12	3	Allen Developing Mouse Brain Atlas	https://api.brain-map.org/api/v2/data/SectionDataSet/100057346.json
a	Kcna1	P14	Tel	telencephalic vesicle	15739	100041846	automatic	sagittal	True	6.51979	https://developingmouse.brain-map.org/experiment/show/100041846	132399976	418836000.0	17	12	3	Allen Developing Mouse Brain Atlas	https://api.brain-map.org/api/v2/data/SectionDataSet/100041846.json
a	Kcna1	P14	M	midbrain	16649	100041846	automatic	sagittal	True	7.94147	https://developingmouse.brain-map.org/experiment/show/100041846	132400073	47511400.0	17	12	3	Allen Developing Mouse Brain Atlas	https://api.brain-map.org/api/v2/data/SectionDataSet/100041846.json
a	Kcna1	P14	MH	medullary hindbrain (medulla)	17352	100041846	automatic	sagittal	True	11.2165	https://developingmouse.brain-map.org/experiment/show/100041846	132400351	32927100.0	17	12	3	Allen Developing Mouse Brain Atlas	https://api.brain-map.org/api/v2/data/SectionDataSet/100041846.json
a	Kcna1	P28	Tel	telencephalic vesicle	15739	100042156	automatic	sagittal	True	5.08057	https://developingmouse.brain-map.org/experiment/show/100042156	132121333	479591000.0	17	12	3	Allen Developing Mouse Brain Atlas	https://api.brain-map.org/api/v2/data/SectionDataSet/100042156.json
a	Kcna1	P28	M	midbrain	16649	100042156	automatic	sagittal	True	5.5433	https://developingmouse.brain-map.org/experiment/show/100042156	132125084	47033300.0	17	12	3	Allen Developing Mouse Brain Atlas	https://api.brain-map.org/api/v2/data/SectionDataSet/100042156.json
a	Kcna1	P28	MH	medullary hindbrain (medulla)	17352	100042156	automatic	sagittal	True	8.02366	https://developingmouse.brain-map.org/experiment/show/100042156	132128511	49652100.0	17	12	3	Allen Developing Mouse Brain Atlas	https://api.brain-map.org/api/v2/data/SectionDataSet/100042156.json
a	Kcna1	P56	Tel	telencephalic vesicle	15739	69735688	automatic	sagittal	True	8.19114	https://developingmouse.brain-map.org/experiment/show/69735688	421514361	530143000.0	17	12	1|3	Allen Mouse Brain Atlas|Allen Developing Mouse Brain Atlas	https://api.brain-map.org/api/v2/data/SectionDataSet/69735688.json	https://mouse.brain-map.org/experiment/show/69735688
a	Kcna1	P56	M	midbrain	16649	69735688	automatic	sagittal	True	8.03069	https://developingmouse.brain-map.org/experiment/show/69735688	421523867	45262100.0	17	12	1|3	Allen Mouse Brain Atlas|Allen Developing Mouse Brain Atlas	https://api.brain-map.org/api/v2/data/SectionDataSet/69735688.json	https://mouse.brain-map.org/experiment/show/69735688
a	Kcna1	P56	MH	medullary hindbrain (medulla)	17352	69735688	automatic	sagittal	True	8.94975	https://developingmouse.brain-map.org/experiment/show/69735688	421532068	43215700.0	17	12	1|3	Allen Mouse Brain Atlas|Allen Developing Mouse Brain Atlas	https://api.brain-map.org/api/v2/data/SectionDataSet/69735688.json	https://mouse.brain-map.org/experiment/show/69735688
a	Kcna2	P4	Tel	telencephalic vesicle	15739	100056123	automatic	sagittal	True	4.74781	https://developingmouse.brain-map.org/experiment/show/100056123	130790515	219877000.0	17	12	3	Allen Developing Mouse Brain Atlas	https://api.brain-map.org/api/v2/data/SectionDataSet/100056123.json
a	Kcna2	P4	M	midbrain	16649	100056123	automatic	sagittal	True	5.10149	https://developingmouse.brain-map.org/experiment/show/100056123	130790611	25141500.0	17	12	3	Allen Developing Mouse Brain Atlas	https://api.brain-map.org/api/v2/data/SectionDataSet/100056123.json
a	Kcna2	P4	MH	medullary hindbrain (medulla)	17352	100056123	automatic	sagittal	True	5.52808	https://developingmouse.brain-map.org/experiment/show/100056123	130790812	20294800.0	17	12	3	Allen Developing Mouse Brain Atlas	https://api.brain-map.org/api/v2/data/SectionDataSet/100056123.json
a	Kcna2	P14	Tel	telencephalic vesicle	15739	100041467	automatic	sagittal	True	4.73001	https://developingmouse.brain-map.org/experiment/show/100041467	132421047	373525000.0	17	12	3	Allen Developing Mouse Brain Atlas	https://api.brain-map.org/api/v2/data/SectionDataSet/100041467.json
a	Kcna2	P14	M	midbrain	16649	100041467	automatic	sagittal	True	6.52167	https://developingmouse.brain-map.org/experiment/show/100041467	132421130	34781000.0	17	12	3	Allen Developing Mouse Brain Atlas	https://api.brain-map.org/api/v2/data/SectionDataSet/100041467.json
a	Kcna2	P14	MH	medullary hindbrain (medulla)	17352	100041467	automatic	sagittal	True	8.48971	https://developingmouse.brain-map.org/experiment/show/100041467	132421240	25269500.0	17	12	3	Allen Developing Mouse Brain Atlas	https://api.brain-map.org/api/v2/data/SectionDataSet/100041467.json
a	Kcna2	P28	Tel	telencephalic vesicle	15739	100041070	automatic	sagittal	True	5.60349	https://developingmouse.brain-map.org/experiment/show/100041070	131782251	475634000.0	17	12	3	Allen Developing Mouse Brain Atlas	https://api.brain-map.org/api/v2/data/SectionDataSet/100041070.json
a	Kcna2	P28	M	midbrain	16649	100041070	automatic	sagittal	True	7.47798	https://developingmouse.brain-map.org/experiment/show/100041070	131782942	40442900.0	17	12	3	Allen Developing Mouse Brain Atlas	https://api.brain-map.org/api/v2/data/SectionDataSet/100041070.json
a	Kcna2	P28	MH	medullary hindbrain (medulla)	17352	100041070	automatic	sagittal	True	7.71902	https://developingmouse.brain-map.org/experiment/show/100041070	131783471	42385300.0	17	12	3	Allen Developing Mouse Brain Atlas	https://api.brain-map.org/api/v2/data/SectionDataSet/100041070.json
a	Kcna2	P56	Tel	telencephalic vesicle	15739	69257999	automatic	sagittal	True	10.2288	https://developingmouse.brain-map.org/experiment/show/69257999	416779160	535114000.0	17	12	1|3	Allen Mouse Brain Atlas|Allen Developing Mouse Brain Atlas	https://api.brain-map.org/api/v2/data/SectionDataSet/69257999.json	https://mouse.brain-map.org/experiment/show/69257999
a	Kcna2	P56	M	midbrain	16649	69257999	automatic	sagittal	True	14.7251	https://developingmouse.brain-map.org/experiment/show/69257999	416780798	37871400.0	17	12	1|3	Allen Mouse Brain Atlas|Allen Developing Mouse Brain Atlas	https://api.brain-map.org/api/v2/data/SectionDataSet/69257999.json	https://mouse.brain-map.org/experiment/show/69257999
a	Kcna2	P56	MH	medullary hindbrain (medulla)	17352	69257999	automatic	sagittal	True	10.4646	https://developingmouse.brain-map.org/experiment/show/69257999	416783616	37236100.0	17	12	1|3	Allen Mouse Brain Atlas|Allen Developing Mouse Brain Atlas	https://api.brain-map.org/api/v2/data/SectionDataSet/69257999.json	https://mouse.brain-map.org/experiment/show/69257999
a	Kcnb2	P4	Tel	telencephalic vesicle	15739	100057400	automatic	sagittal	True	0.0792103	https://developingmouse.brain-map.org/experiment/show/100057400	138560204	228298000.0	17	12	3	Allen Developing Mouse Brain Atlas	https://api.brain-map.org/api/v2/data/SectionDataSet/100057400.json
a	Kcnb2	P4	M	midbrain	16649	100057400	automatic	sagittal	True	0.0983759	https://developingmouse.brain-map.org/experiment/show/100057400	138560237	36851000.0	17	12	3	Allen Developing Mouse Brain Atlas	https://api.brain-map.org/api/v2/data/SectionDataSet/100057400.json
a	Kcnb2	P4	MH	medullary hindbrain (medulla)	17352	100057400	automatic	sagittal	True	0.261965	https://developingmouse.brain-map.org/experiment/show/100057400	138560287	29138500.0	17	12	3	Allen Developing Mouse Brain Atlas	https://api.brain-map.org/api/v2/data/SectionDataSet/100057400.json
a	Kcnb2	P14	Tel	telencephalic vesicle	15739	100045167	automatic	sagittal	True	1.7148	https://developingmouse.brain-map.org/experiment/show/100045167	132411816	349827000.0	17	12	3	Allen Developing Mouse Brain Atlas	https://api.brain-map.org/api/v2/data/SectionDataSet/100045167.json
a	Kcnb2	P14	M	midbrain	16649	100045167	automatic	sagittal	True	1.30228	https://developingmouse.brain-map.org/experiment/show/100045167	132411898	39692000.0	17	12	3	Allen Developing Mouse Brain Atlas	https://api.brain-map.org/api/v2/data/SectionDataSet/100045167.json
a	Kcnb2	P14	MH	medullary hindbrain (medulla)	17352	100045167	automatic	sagittal	True	1.08268	https://developingmouse.brain-map.org/experiment/show/100045167	132412020	28668600.0	17	12	3	Allen Developing Mouse Brain Atlas	https://api.brain-map.org/api/v2/data/SectionDataSet/100045167.json
a	Kcnb2	P28	Tel	telencephalic vesicle	15739	100045228	automatic	sagittal	True	0.531076	https://developingmouse.brain-map.org/experiment/show/100045228	132330665	479470000.0	17	12	3	Allen Developing Mouse Brain Atlas	https://api.brain-map.org/api/v2/data/SectionDataSet/100045228.json
a	Kcnb2	P28	M	midbrain	16649	100045228	automatic	sagittal	True	0.289851	https://developingmouse.brain-map.org/experiment/show/100045228	132333391	49618800.0	17	12	3	Allen Developing Mouse Brain Atlas	https://api.brain-map.org/api/v2/data/SectionDataSet/100045228.json
a	Kcnb2	P28	MH	medullary hindbrain (medulla)	17352	100045228	automatic	sagittal	True	0.481705	https://developingmouse.brain-map.org/experiment/show/100045228	132335454	50030800.0	17	12	3	Allen Developing Mouse Brain Atlas	https://api.brain-map.org/api/v2/data/SectionDataSet/100045228.json
a	Kcnb2	P56	Tel	telencephalic vesicle	15739	70278123	automatic	sagittal	True	0.759176	https://developingmouse.brain-map.org/experiment/show/70278123	426072422	527137000.0	17	12	1|3	Allen Mouse Brain Atlas|Allen Developing Mouse Brain Atlas	https://api.brain-map.org/api/v2/data/SectionDataSet/70278123.json	https://mouse.brain-map.org/experiment/show/70278123
a	Kcnb2	P56	M	midbrain	16649	70278123	automatic	sagittal	True	0.130433	https://developingmouse.brain-map.org/experiment/show/70278123	426079907	45879000.0	17	12	1|3	Allen Mouse Brain Atlas|Allen Developing Mouse Brain Atlas	https://api.brain-map.org/api/v2/data/SectionDataSet/70278123.json	https://mouse.brain-map.org/experiment/show/70278123
a	Kcnb2	P56	MH	medullary hindbrain (medulla)	17352	70278123	automatic	sagittal	True	0.0757707	https://developingmouse.brain-map.org/experiment/show/70278123	426087427	45209000.0	17	12	1|3	Allen Mouse Brain Atlas|Allen Developing Mouse Brain Atlas	https://api.brain-map.org/api/v2/data/SectionDataSet/70278123.json	https://mouse.brain-map.org/experiment/show/70278123
a	Kcnc2	P4	Tel	telencephalic vesicle	15739	100074943	automatic	sagittal	True	1.54066	https://developingmouse.brain-map.org/experiment/show/100074943	141427715	247412000.0	17	12	3	Allen Developing Mouse Brain Atlas	https://api.brain-map.org/api/v2/data/SectionDataSet/100074943.json
a	Kcnc2	P4	M	midbrain	16649	100074943	automatic	sagittal	True	0.982356	https://developingmouse.brain-map.org/experiment/show/100074943	141427836	36314000.0	17	12	3	Allen Developing Mouse Brain Atlas	https://api.brain-map.org/api/v2/data/SectionDataSet/100074943.json
a	Kcnc2	P4	MH	medullary hindbrain (medulla)	17352	100074943	automatic	sagittal	True	0.988558	https://developingmouse.brain-map.org/experiment/show/100074943	141428210	28908600.0	17	12	3	Allen Developing Mouse Brain Atlas	https://api.brain-map.org/api/v2/data/SectionDataSet/100074943.json
a	Kcnc2	P14	Tel	telencephalic vesicle	15739	100045461	automatic	sagittal	True	4.60618	https://developingmouse.brain-map.org/experiment/show/100045461	131608342	334163000.0	17	12	3	Allen Developing Mouse Brain Atlas	https://api.brain-map.org/api/v2/data/SectionDataSet/100045461.json
a	Kcnc2	P14	M	midbrain	16649	100045461	automatic	sagittal	True	3.7944	https://developingmouse.brain-map.org/experiment/show/100045461	131608376	42950300.0	17	12	3	Allen Developing Mouse Brain Atlas	https://api.brain-map.org/api/v2/data/SectionDataSet/100045461.json
a	Kcnc2	P14	MH	medullary hindbrain (medulla)	17352	100045461	automatic	sagittal	True	2.10987	https://developingmouse.brain-map.org/experiment/show/100045461	131608428	30274100.0	17	12	3	Allen Developing Mouse Brain Atlas	https://api.brain-map.org/api/v2/data/SectionDataSet/100045461.json
a	Kcnc2	P28	Tel	telencephalic vesicle	15739	100045296	automatic	sagittal	True	3.76141	https://developingmouse.brain-map.org/experiment/show/100045296	132463283	396405000.0	17	12	3	Allen Developing Mouse Brain Atlas	https://api.brain-map.org/api/v2/data/SectionDataSet/100045296.json
a	Kcnc2	P28	M	midbrain	16649	100045296	automatic	sagittal	True	2.41613	https://developingmouse.brain-map.org/experiment/show/100045296	132466092	35542700.0	17	12	3	Allen Developing Mouse Brain Atlas	https://api.brain-map.org/api/v2/data/SectionDataSet/100045296.json
a	Kcnc2	P28	MH	medullary hindbrain (medulla)	17352	100045296	automatic	sagittal	True	2.17118	https://developingmouse.brain-map.org/experiment/show/100045296	132468002	36428300.0	17	12	3	Allen Developing Mouse Brain Atlas	https://api.brain-map.org/api/v2/data/SectionDataSet/100045296.json
a	Kcnc2	P56	Tel	telencephalic vesicle	15739	79394361	automatic	sagittal	True	8.73829	https://developingmouse.brain-map.org/experiment/show/79394361	459121601	459893000.0	17	12	1|3	Allen Mouse Brain Atlas|Allen Developing Mouse Brain Atlas	https://api.brain-map.org/api/v2/data/SectionDataSet/79394361.json	https://mouse.brain-map.org/experiment/show/79394361
a	Kcnc2	P56	M	midbrain	16649	79394361	automatic	sagittal	True	10.8572	https://developingmouse.brain-map.org/experiment/show/79394361	459132404	41033900.0	17	12	1|3	Allen Mouse Brain Atlas|Allen Developing Mouse Brain Atlas	https://api.brain-map.org/api/v2/data/SectionDataSet/79394361.json	https://mouse.brain-map.org/experiment/show/79394361
a	Kcnc2	P56	MH	medullary hindbrain (medulla)	17352	79394361	automatic	sagittal	True	6.55983	https://developingmouse.brain-map.org/experiment/show/79394361	459140762	42121000.0	17	12	1|3	Allen Mouse Brain Atlas|Allen Developing Mouse Brain Atlas	https://api.brain-map.org/api/v2/data/SectionDataSet/79394361.json	https://mouse.brain-map.org/experiment/show/79394361
a	Kcnc3	P4	Tel	telencephalic vesicle	15739	100057347	automatic	sagittal	True	0.640126	https://developingmouse.brain-map.org/experiment/show/100057347	138012443	240186000.0	17	12	3	Allen Developing Mouse Brain Atlas	https://api.brain-map.org/api/v2/data/SectionDataSet/100057347.json
a	Kcnc3	P4	M	midbrain	16649	100057347	automatic	sagittal	True	1.05333	https://developingmouse.brain-map.org/experiment/show/100057347	138012481	36974100.0	17	12	3	Allen Developing Mouse Brain Atlas	https://api.brain-map.org/api/v2/data/SectionDataSet/100057347.json
a	Kcnc3	P4	MH	medullary hindbrain (medulla)	17352	100057347	automatic	sagittal	True	1.43253	https://developingmouse.brain-map.org/experiment/show/100057347	138012558	29128300.0	17	12	3	Allen Developing Mouse Brain Atlas	https://api.brain-map.org/api/v2/data/SectionDataSet/100057347.json
a	Kcnc3	P14	Tel	telencephalic vesicle	15739	100041854	automatic	sagittal	True	2.05723	https://developingmouse.brain-map.org/experiment/show/100041854	132416703	363496000.0	17	12	3	Allen Developing Mouse Brain Atlas	https://api.brain-map.org/api/v2/data/SectionDataSet/100041854.json
a	Kcnc3	P14	M	midbrain	16649	100041854	automatic	sagittal	True	3.49042	https://developingmouse.brain-map.org/experiment/show/100041854	132416754	39691300.0	17	12	3	Allen Developing Mouse Brain Atlas	https://api.brain-map.org/api/v2/data/SectionDataSet/100041854.json
a	Kcnc3	P14	MH	medullary hindbrain (medulla)	17352	100041854	automatic	sagittal	True	5.50396	https://developingmouse.brain-map.org/experiment/show/100041854	132416865	27757300.0	17	12	3	Allen Developing Mouse Brain Atlas	https://api.brain-map.org/api/v2/data/SectionDataSet/100041854.json
a	Kcnc3	P28	Tel	telencephalic vesicle	15739	100042159	automatic	sagittal	True	1.08689	https://developingmouse.brain-map.org/experiment/show/100042159	132116275	425088000.0	17	12	3	Allen Developing Mouse Brain Atlas	https://api.brain-map.org/api/v2/data/SectionDataSet/100042159.json
a	Kcnc3	P28	M	midbrain	16649	100042159	automatic	sagittal	True	2.88615	https://developingmouse.brain-map.org/experiment/show/100042159	132118818	41934500.0	17	12	3	Allen Developing Mouse Brain Atlas	https://api.brain-map.org/api/v2/data/SectionDataSet/100042159.json
a	Kcnc3	P28	MH	medullary hindbrain (medulla)	17352	100042159	automatic	sagittal	True	4.92203	https://developingmouse.brain-map.org/experiment/show/100042159	132121685	40689900.0	17	12	3	Allen Developing Mouse Brain Atlas	https://api.brain-map.org/api/v2/data/SectionDataSet/100042159.json
a	Kcnc3	P56	Tel	telencephalic vesicle	15739	69735694	automatic	sagittal	True	2.075	https://developingmouse.brain-map.org/experiment/show/69735694	421515991	528150000.0	17	12	1|3	Allen Mouse Brain Atlas|Allen Developing Mouse Brain Atlas	https://api.brain-map.org/api/v2/data/SectionDataSet/69735694.json	https://mouse.brain-map.org/experiment/show/69735694
a	Kcnc3	P56	M	midbrain	16649	69735694	automatic	sagittal	True	3.65393	https://developingmouse.brain-map.org/experiment/show/69735694	421526426	40784400.0	17	12	1|3	Allen Mouse Brain Atlas|Allen Developing Mouse Brain Atlas	https://api.brain-map.org/api/v2/data/SectionDataSet/69735694.json	https://mouse.brain-map.org/experiment/show/69735694
a	Kcnc3	P56	MH	medullary hindbrain (medulla)	17352	69735694	automatic	sagittal	True	5.5333	https://developingmouse.brain-map.org/experiment/show/69735694	421534260	39506800.0	17	12	1|3	Allen Mouse Brain Atlas|Allen Developing Mouse Brain Atlas	https://api.brain-map.org/api/v2/data/SectionDataSet/69735694.json	https://mouse.brain-map.org/experiment/show/69735694
a	Kcnd2	P4	Tel	telencephalic vesicle	15739	100056149	automatic	sagittal	True	3.22053	https://developingmouse.brain-map.org/experiment/show/100056149	130797681	246809000.0	17	12	3	Allen Developing Mouse Brain Atlas	https://api.brain-map.org/api/v2/data/SectionDataSet/100056149.json
a	Kcnd2	P4	M	midbrain	16649	100056149	automatic	sagittal	True	6.89577	https://developingmouse.brain-map.org/experiment/show/100056149	130797889	33753600.0	17	12	3	Allen Developing Mouse Brain Atlas	https://api.brain-map.org/api/v2/data/SectionDataSet/100056149.json
a	Kcnd2	P4	MH	medullary hindbrain (medulla)	17352	100056149	automatic	sagittal	True	7.39531	https://developingmouse.brain-map.org/experiment/show/100056149	130798122	27006100.0	17	12	3	Allen Developing Mouse Brain Atlas	https://api.brain-map.org/api/v2/data/SectionDataSet/100056149.json
a	Kcnd2	P14	Tel	telencephalic vesicle	15739	100041438	automatic	sagittal	True	1.20342	https://developingmouse.brain-map.org/experiment/show/100041438	132418838	416853000.0	17	12	3	Allen Developing Mouse Brain Atlas	https://api.brain-map.org/api/v2/data/SectionDataSet/100041438.json
a	Kcnd2	P14	M	midbrain	16649	100041438	automatic	sagittal	True	0.772121	https://developingmouse.brain-map.org/experiment/show/100041438	132419014	45543700.0	17	12	3	Allen Developing Mouse Brain Atlas	https://api.brain-map.org/api/v2/data/SectionDataSet/100041438.json
a	Kcnd2	P14	MH	medullary hindbrain (medulla)	17352	100041438	automatic	sagittal	True	0.524784	https://developingmouse.brain-map.org/experiment/show/100041438	132419201	31695500.0	17	12	3	Allen Developing Mouse Brain Atlas	https://api.brain-map.org/api/v2/data/SectionDataSet/100041438.json
a	Kcnd2	P28	Tel	telencephalic vesicle	15739	100041074	automatic	sagittal	True	0.706082	https://developingmouse.brain-map.org/experiment/show/100041074	131775111	475104000.0	17	12	3	Allen Developing Mouse Brain Atlas	https://api.brain-map.org/api/v2/data/SectionDataSet/100041074.json
a	Kcnd2	P28	M	midbrain	16649	100041074	automatic	sagittal	True	0.168452	https://developingmouse.brain-map.org/experiment/show/100041074	131777179	40506700.0	17	12	3	Allen Developing Mouse Brain Atlas	https://api.brain-map.org/api/v2/data/SectionDataSet/100041074.json
a	Kcnd2	P28	MH	medullary hindbrain (medulla)	17352	100041074	automatic	sagittal	True	0.225844	https://developingmouse.brain-map.org/experiment/show/100041074	131779291	44527400.0	17	12	3	Allen Developing Mouse Brain Atlas	https://api.brain-map.org/api/v2/data/SectionDataSet/100041074.json
a	Kcnd2	P56	Tel	telencephalic vesicle	15739	69258017	automatic	sagittal	True	2.12334	https://developingmouse.brain-map.org/experiment/show/69258017	416782745	503509000.0	17	12	1|3	Allen Mouse Brain Atlas|Allen Developing Mouse Brain Atlas	https://api.brain-map.org/api/v2/data/SectionDataSet/69258017.json	https://mouse.brain-map.org/experiment/show/69258017
a	Kcnd2	P56	M	midbrain	16649	69258017	automatic	sagittal	True	1.11802	https://developingmouse.brain-map.org/experiment/show/69258017	416791187	38695200.0	17	12	1|3	Allen Mouse Brain Atlas|Allen Developing Mouse Brain Atlas	https://api.brain-map.org/api/v2/data/SectionDataSet/69258017.json	https://mouse.brain-map.org/experiment/show/69258017
a	Kcnd2	P56	MH	medullary hindbrain (medulla)	17352	69258017	automatic	sagittal	True	1.1175	https://developingmouse.brain-map.org/experiment/show/69258017	416798240	37548900.0	17	12	1|3	Allen Mouse Brain Atlas|Allen Developing Mouse Brain Atlas	https://api.brain-map.org/api/v2/data/SectionDataSet/69258017.json	https://mouse.brain-map.org/experiment/show/69258017
a	Kcng4	P4	Tel	telencephalic vesicle	15739	100092181	automatic	sagittal	True	0.0862979	https://developingmouse.brain-map.org/experiment/show/100092181	144670629	235118000.0	17	12	3	Allen Developing Mouse Brain Atlas	https://api.brain-map.org/api/v2/data/SectionDataSet/100092181.json
a	Kcng4	P4	M	midbrain	16649	100092181	automatic	sagittal	True	0.106886	https://developingmouse.brain-map.org/experiment/show/100092181	144670671	36983200.0	17	12	3	Allen Developing Mouse Brain Atlas	https://api.brain-map.org/api/v2/data/SectionDataSet/100092181.json
a	Kcng4	P4	MH	medullary hindbrain (medulla)	17352	100092181	automatic	sagittal	True	0.145991	https://developingmouse.brain-map.org/experiment/show/100092181	144670914	29156200.0	17	12	3	Allen Developing Mouse Brain Atlas	https://api.brain-map.org/api/v2/data/SectionDataSet/100092181.json
a	Kcng4	P14	Tel	telencephalic vesicle	15739	100041665	automatic	sagittal	True	0.559463	https://developingmouse.brain-map.org/experiment/show/100041665	131027097	349609000.0	17	12	3	Allen Developing Mouse Brain Atlas	https://api.brain-map.org/api/v2/data/SectionDataSet/100041665.json
a	Kcng4	P14	M	midbrain	16649	100041665	automatic	sagittal	True	1.36453	https://developingmouse.brain-map.org/experiment/show/100041665	131027196	49027900.0	17	12	3	Allen Developing Mouse Brain Atlas	https://api.brain-map.org/api/v2/data/SectionDataSet/100041665.json
a	Kcng4	P14	MH	medullary hindbrain (medulla)	17352	100041665	automatic	sagittal	True	3.11814	https://developingmouse.brain-map.org/experiment/show/100041665	131027426	33807900.0	17	12	3	Allen Developing Mouse Brain Atlas	https://api.brain-map.org/api/v2/data/SectionDataSet/100041665.json
a	Kcng4	P28	Tel	telencephalic vesicle	15739	100041710	automatic	sagittal	True	0.452322	https://developingmouse.brain-map.org/experiment/show/100041710	131855651	472461000.0	17	12	3	Allen Developing Mouse Brain Atlas	https://api.brain-map.org/api/v2/data/SectionDataSet/100041710.json
a	Kcng4	P28	M	midbrain	16649	100041710	automatic	sagittal	True	1.79706	https://developingmouse.brain-map.org/experiment/show/100041710	131857267	44399900.0	17	12	3	Allen Developing Mouse Brain Atlas	https://api.brain-map.org/api/v2/data/SectionDataSet/100041710.json
a	Kcng4	P28	MH	medullary hindbrain (medulla)	17352	100041710	automatic	sagittal	True	2.77675	https://developingmouse.brain-map.org/experiment/show/100041710	131858128	45173600.0	17	12	3	Allen Developing Mouse Brain Atlas	https://api.brain-map.org/api/v2/data/SectionDataSet/100041710.json
a	Kcng4	P56	Tel	telencephalic vesicle	15739	68845825	automatic	sagittal	True	0.528115	https://developingmouse.brain-map.org/experiment/show/68845825	413011426	400633000.0	17	12	1|3	Allen Mouse Brain Atlas|Allen Developing Mouse Brain Atlas	https://api.brain-map.org/api/v2/data/SectionDataSet/68845825.json	https://mouse.brain-map.org/experiment/show/68845825
a	Kcng4	P56	M	midbrain	16649	68845825	automatic	sagittal	True	1.69196	https://developingmouse.brain-map.org/experiment/show/68845825	413016068	66061900.0	17	12	1|3	Allen Mouse Brain Atlas|Allen Developing Mouse Brain Atlas	https://api.brain-map.org/api/v2/data/SectionDataSet/68845825.json	https://mouse.brain-map.org/experiment/show/68845825
a	Kcng4	P56	MH	medullary hindbrain (medulla)	17352	68845825	automatic	sagittal	True	3.94286	https://developingmouse.brain-map.org/experiment/show/68845825	413022427	63484400.0	17	12	1|3	Allen Mouse Brain Atlas|Allen Developing Mouse Brain Atlas	https://api.brain-map.org/api/v2/data/SectionDataSet/68845825.json	https://mouse.brain-map.org/experiment/show/68845825
a	Kcnab1	P4	Tel	telencephalic vesicle	15739	100091862	automatic	sagittal	True	0.540419	https://developingmouse.brain-map.org/experiment/show/100091862	144308880	226775000.0	17	12	3	Allen Developing Mouse Brain Atlas	https://api.brain-map.org/api/v2/data/SectionDataSet/100091862.json
a	Kcnab1	P4	M	midbrain	16649	100091862	automatic	sagittal	True	0.169623	https://developingmouse.brain-map.org/experiment/show/100091862	144309101	29764200.0	17	12	3	Allen Developing Mouse Brain Atlas	https://api.brain-map.org/api/v2/data/SectionDataSet/100091862.json
a	Kcnab1	P4	MH	medullary hindbrain (medulla)	17352	100091862	automatic	sagittal	True	0.477551	https://developingmouse.brain-map.org/experiment/show/100091862	144309488	23461100.0	17	12	3	Allen Developing Mouse Brain Atlas	https://api.brain-map.org/api/v2/data/SectionDataSet/100091862.json
a	Kcnab1	P14	Tel	telencephalic vesicle	15739	100040787	automatic	sagittal	True	6.13859	https://developingmouse.brain-map.org/experiment/show/100040787	131597576	353629000.0	17	12	3	Allen Developing Mouse Brain Atlas	https://api.brain-map.org/api/v2/data/SectionDataSet/100040787.json
a	Kcnab1	P14	M	midbrain	16649	100040787	automatic	sagittal	True	4.00645	https://developingmouse.brain-map.org/experiment/show/100040787	131597610	50110600.0	17	12	3	Allen Developing Mouse Brain Atlas	https://api.brain-map.org/api/v2/data/SectionDataSet/100040787.json
a	Kcnab1	P14	MH	medullary hindbrain (medulla)	17352	100040787	automatic	sagittal	True	5.01928	https://developingmouse.brain-map.org/experiment/show/100040787	131597662	34962500.0	17	12	3	Allen Developing Mouse Brain Atlas	https://api.brain-map.org/api/v2/data/SectionDataSet/100040787.json
a	Kcnab1	P28	Tel	telencephalic vesicle	15739	100045097	automatic	sagittal	True	4.98429	https://developingmouse.brain-map.org/experiment/show/100045097	131281816	411130000.0	17	12	3	Allen Developing Mouse Brain Atlas	https://api.brain-map.org/api/v2/data/SectionDataSet/100045097.json
a	Kcnab1	P28	M	midbrain	16649	100045097	automatic	sagittal	True	2.6093	https://developingmouse.brain-map.org/experiment/show/100045097	131283200	33172000.0	17	12	3	Allen Developing Mouse Brain Atlas	https://api.brain-map.org/api/v2/data/SectionDataSet/100045097.json
a	Kcnab1	P28	MH	medullary hindbrain (medulla)	17352	100045097	automatic	sagittal	True	3.77352	https://developingmouse.brain-map.org/experiment/show/100045097	131284302	35451700.0	17	12	3	Allen Developing Mouse Brain Atlas	https://api.brain-map.org/api/v2/data/SectionDataSet/100045097.json
a	Kcnab1	P56	Tel	telencephalic vesicle	15739	69015512	automatic	sagittal	True	10.1266	https://developingmouse.brain-map.org/experiment/show/69015512	414096471	446032000.0	17	12	1|3	Allen Mouse Brain Atlas|Allen Developing Mouse Brain Atlas	https://api.brain-map.org/api/v2/data/SectionDataSet/69015512.json	https://mouse.brain-map.org/experiment/show/69015512
a	Kcnab1	P56	M	midbrain	16649	69015512	automatic	sagittal	True	5.68508	https://developingmouse.brain-map.org/experiment/show/69015512	414105078	27610300.0	17	12	1|3	Allen Mouse Brain Atlas|Allen Developing Mouse Brain Atlas	https://api.brain-map.org/api/v2/data/SectionDataSet/69015512.json	https://mouse.brain-map.org/experiment/show/69015512
a	Kcnab1	P56	MH	medullary hindbrain (medulla)	17352	69015512	automatic	sagittal	True	8.19646	https://developingmouse.brain-map.org/experiment/show/69015512	414111435	28583100.0	17	12	1|3	Allen Mouse Brain Atlas|Allen Developing Mouse Brain Atlas	https://api.brain-map.org/api/v2/data/SectionDataSet/69015512.json	https://mouse.brain-map.org/experiment/show/69015512
a	Kcnh7	P4	Tel	telencephalic vesicle	15739	100040938	automatic	sagittal	True	0.0738903	https://developingmouse.brain-map.org/experiment/show/100040938	129979294	168586000.0	17	12	3	Allen Developing Mouse Brain Atlas	https://api.brain-map.org/api/v2/data/SectionDataSet/100040938.json
a	Kcnh7	P4	M	midbrain	16649	100040938	automatic	sagittal	True	0.0606971	https://developingmouse.brain-map.org/experiment/show/100040938	129979327	28303000.0	17	12	3	Allen Developing Mouse Brain Atlas	https://api.brain-map.org/api/v2/data/SectionDataSet/100040938.json
a	Kcnh7	P4	MH	medullary hindbrain (medulla)	17352	100040938	automatic	sagittal	True	0.0783658	https://developingmouse.brain-map.org/experiment/show/100040938	129979377	21502300.0	17	12	3	Allen Developing Mouse Brain Atlas	https://api.brain-map.org/api/v2/data/SectionDataSet/100040938.json
a	Kcnh7	P14	Tel	telencephalic vesicle	15739	100015451	automatic	sagittal	True	2.2311	https://developingmouse.brain-map.org/experiment/show/100015451	128450102	371372000.0	17	12	3	Allen Developing Mouse Brain Atlas	https://api.brain-map.org/api/v2/data/SectionDataSet/100015451.json
a	Kcnh7	P14	M	midbrain	16649	100015451	automatic	sagittal	True	0.442753	https://developingmouse.brain-map.org/experiment/show/100015451	128450218	50110600.0	17	12	3	Allen Developing Mouse Brain Atlas	https://api.brain-map.org/api/v2/data/SectionDataSet/100015451.json
a	Kcnh7	P14	MH	medullary hindbrain (medulla)	17352	100015451	automatic	sagittal	True	0.553857	https://developingmouse.brain-map.org/experiment/show/100015451	128450353	35014500.0	17	12	3	Allen Developing Mouse Brain Atlas	https://api.brain-map.org/api/v2/data/SectionDataSet/100015451.json
a	Kcnh7	P28	Tel	telencephalic vesicle	15739	100011611	fixed override	sagittal	True	2.81869	https://developingmouse.brain-map.org/experiment/show/100011611	128235997	495266000.0	17	12	3	Allen Developing Mouse Brain Atlas	https://api.brain-map.org/api/v2/data/SectionDataSet/100011611.json
a	Kcnh7	P28	M	midbrain	16649	100011611	fixed override	sagittal	True	0.40416	https://developingmouse.brain-map.org/experiment/show/100011611	128238742	49602600.0	17	12	3	Allen Developing Mouse Brain Atlas	https://api.brain-map.org/api/v2/data/SectionDataSet/100011611.json
a	Kcnh7	P28	MH	medullary hindbrain (medulla)	17352	100011611	fixed override	sagittal	True	0.483005	https://developingmouse.brain-map.org/experiment/show/100011611	128239752	49937300.0	17	12	3	Allen Developing Mouse Brain Atlas	https://api.brain-map.org/api/v2/data/SectionDataSet/100011611.json
a	Kcnh7	P56	Tel	telencephalic vesicle	15739	69258023	fixed override	sagittal	True	9.28169	https://developingmouse.brain-map.org/experiment/show/69258023	416782952	499191000.0	17	12	1|3	Allen Mouse Brain Atlas|Allen Developing Mouse Brain Atlas	https://api.brain-map.org/api/v2/data/SectionDataSet/69258023.json	https://mouse.brain-map.org/experiment/show/69258023
a	Kcnh7	P56	M	midbrain	16649	69258023	fixed override	sagittal	True	2.93342	https://developingmouse.brain-map.org/experiment/show/69258023	416792518	36205600.0	17	12	1|3	Allen Mouse Brain Atlas|Allen Developing Mouse Brain Atlas	https://api.brain-map.org/api/v2/data/SectionDataSet/69258023.json	https://mouse.brain-map.org/experiment/show/69258023
a	Kcnh7	P56	MH	medullary hindbrain (medulla)	17352	69258023	fixed override	sagittal	True	1.9099	https://developingmouse.brain-map.org/experiment/show/69258023	416799698	34684700.0	17	12	1|3	Allen Mouse Brain Atlas|Allen Developing Mouse Brain Atlas	https://api.brain-map.org/api/v2/data/SectionDataSet/69258023.json	https://mouse.brain-map.org/experiment/show/69258023
a	Calb1	P4	Tel	telencephalic vesicle	15739	100031932	automatic	sagittal	True	0.931413	https://developingmouse.brain-map.org/experiment/show/100031932	129619843	202593000.0	17	12	3	Allen Developing Mouse Brain Atlas	https://api.brain-map.org/api/v2/data/SectionDataSet/100031932.json
a	Calb1	P4	M	midbrain	16649	100031932	automatic	sagittal	True	0.704549	https://developingmouse.brain-map.org/experiment/show/100031932	129619876	32009400.0	17	12	3	Allen Developing Mouse Brain Atlas	https://api.brain-map.org/api/v2/data/SectionDataSet/100031932.json
a	Calb1	P4	MH	medullary hindbrain (medulla)	17352	100031932	automatic	sagittal	True	1.33876	https://developingmouse.brain-map.org/experiment/show/100031932	129619926	25199100.0	17	12	3	Allen Developing Mouse Brain Atlas	https://api.brain-map.org/api/v2/data/SectionDataSet/100031932.json
a	Calb1	P14	Tel	telencephalic vesicle	15739	100026533	automatic	sagittal	True	5.50781	https://developingmouse.brain-map.org/experiment/show/100026533	128745647	373939000.0	17	12	3	Allen Developing Mouse Brain Atlas	https://api.brain-map.org/api/v2/data/SectionDataSet/100026533.json
a	Calb1	P14	M	midbrain	16649	100026533	automatic	sagittal	True	2.69237	https://developingmouse.brain-map.org/experiment/show/100026533	128745723	44993500.0	17	12	3	Allen Developing Mouse Brain Atlas	https://api.brain-map.org/api/v2/data/SectionDataSet/100026533.json
a	Calb1	P14	MH	medullary hindbrain (medulla)	17352	100026533	automatic	sagittal	True	3.22991	https://developingmouse.brain-map.org/experiment/show/100026533	128745818	31344100.0	17	12	3	Allen Developing Mouse Brain Atlas	https://api.brain-map.org/api/v2/data/SectionDataSet/100026533.json
a	Calb1	P28	Tel	telencephalic vesicle	15739	100021632	fixed override	sagittal	True	4.99852	https://developingmouse.brain-map.org/experiment/show/100021632	128275537	447952000.0	17	12	3	Allen Developing Mouse Brain Atlas	https://api.brain-map.org/api/v2/data/SectionDataSet/100021632.json
a	Calb1	P28	M	midbrain	16649	100021632	fixed override	sagittal	True	2.01063	https://developingmouse.brain-map.org/experiment/show/100021632	128282912	49621000.0	17	12	3	Allen Developing Mouse Brain Atlas	https://api.brain-map.org/api/v2/data/SectionDataSet/100021632.json
a	Calb1	P28	MH	medullary hindbrain (medulla)	17352	100021632	fixed override	sagittal	True	2.67272	https://developingmouse.brain-map.org/experiment/show/100021632	128286760	49907900.0	17	12	3	Allen Developing Mouse Brain Atlas	https://api.brain-map.org/api/v2/data/SectionDataSet/100021632.json
a	Calb1	P56	Tel	telencephalic vesicle	15739	75457488	fixed override	sagittal	False	10.3289	https://developingmouse.brain-map.org/experiment/show/75457488	453788775	603445000.0	17	12	1|3	Allen Mouse Brain Atlas|Allen Developing Mouse Brain Atlas	https://api.brain-map.org/api/v2/data/SectionDataSet/75457488.json	https://mouse.brain-map.org/experiment/show/75457488
a	Calb1	P56	M	midbrain	16649	75457488	fixed override	sagittal	False	4.39828	https://developingmouse.brain-map.org/experiment/show/75457488	453799502	49970700.0	17	12	1|3	Allen Mouse Brain Atlas|Allen Developing Mouse Brain Atlas	https://api.brain-map.org/api/v2/data/SectionDataSet/75457488.json	https://mouse.brain-map.org/experiment/show/75457488
a	Calb1	P56	MH	medullary hindbrain (medulla)	17352	75457488	fixed override	sagittal	False	3.13974	https://developingmouse.brain-map.org/experiment/show/75457488	453807844	49769100.0	17	12	1|3	Allen Mouse Brain Atlas|Allen Developing Mouse Brain Atlas	https://api.brain-map.org/api/v2/data/SectionDataSet/75457488.json	https://mouse.brain-map.org/experiment/show/75457488
a	Pcp2	P4	Tel	telencephalic vesicle	15739	100031943	automatic	sagittal	True	0.0201727	https://developingmouse.brain-map.org/experiment/show/100031943	129620432	219849000.0	17	12	3	Allen Developing Mouse Brain Atlas	https://api.brain-map.org/api/v2/data/SectionDataSet/100031943.json
a	Pcp2	P4	M	midbrain	16649	100031943	automatic	sagittal	True	0.0274181	https://developingmouse.brain-map.org/experiment/show/100031943	129620465	33200200.0	17	12	3	Allen Developing Mouse Brain Atlas	https://api.brain-map.org/api/v2/data/SectionDataSet/100031943.json
a	Pcp2	P4	MH	medullary hindbrain (medulla)	17352	100031943	automatic	sagittal	True	0.0755729	https://developingmouse.brain-map.org/experiment/show/100031943	129620515	26073200.0	17	12	3	Allen Developing Mouse Brain Atlas	https://api.brain-map.org/api/v2/data/SectionDataSet/100031943.json
a	Pcp2	P14	Tel	telencephalic vesicle	15739	100026536	automatic	sagittal	True	0.00897476	https://developingmouse.brain-map.org/experiment/show/100026536	128744560	373543000.0	17	12	3	Allen Developing Mouse Brain Atlas	https://api.brain-map.org/api/v2/data/SectionDataSet/100026536.json
a	Pcp2	P14	M	midbrain	16649	100026536	automatic	sagittal	True	0.216849	https://developingmouse.brain-map.org/experiment/show/100026536	128744623	42888100.0	17	12	3	Allen Developing Mouse Brain Atlas	https://api.brain-map.org/api/v2/data/SectionDataSet/100026536.json
a	Pcp2	P14	MH	medullary hindbrain (medulla)	17352	100026536	automatic	sagittal	True	0.0532695	https://developingmouse.brain-map.org/experiment/show/100026536	128744731	30010100.0	17	12	3	Allen Developing Mouse Brain Atlas	https://api.brain-map.org/api/v2/data/SectionDataSet/100026536.json
a	Pcp2	P28	Tel	telencephalic vesicle	15739	100021664	fixed override	sagittal	True	0.0785139	https://developingmouse.brain-map.org/experiment/show/100021664	128277955	352631000.0	17	12	3	Allen Developing Mouse Brain Atlas	https://api.brain-map.org/api/v2/data/SectionDataSet/100021664.json
a	Pcp2	P28	M	midbrain	16649	100021664	fixed override	sagittal	True	0.113576	https://developingmouse.brain-map.org/experiment/show/100021664	128281918	42432500.0	17	12	3	Allen Developing Mouse Brain Atlas	https://api.brain-map.org/api/v2/data/SectionDataSet/100021664.json
a	Pcp2	P28	MH	medullary hindbrain (medulla)	17352	100021664	fixed override	sagittal	True	0.0980497	https://developingmouse.brain-map.org/experiment/show/100021664	128286443	43039300.0	17	12	3	Allen Developing Mouse Brain Atlas	https://api.brain-map.org/api/v2/data/SectionDataSet/100021664.json
a	Pcp2	P56	Tel	telencephalic vesicle	15739	74357592	fixed override	sagittal	True	0.0436374	https://developingmouse.brain-map.org/experiment/show/74357592	448080527	579147000.0	17	12	1|3	Allen Mouse Brain Atlas|Allen Developing Mouse Brain Atlas	https://api.brain-map.org/api/v2/data/SectionDataSet/74357592.json	https://mouse.brain-map.org/experiment/show/74357592
a	Pcp2	P56	M	midbrain	16649	74357592	fixed override	sagittal	True	0.0846861	https://developingmouse.brain-map.org/experiment/show/74357592	448090206	43606300.0	17	12	1|3	Allen Mouse Brain Atlas|Allen Developing Mouse Brain Atlas	https://api.brain-map.org/api/v2/data/SectionDataSet/74357592.json	https://mouse.brain-map.org/experiment/show/74357592
a	Pcp2	P56	MH	medullary hindbrain (medulla)	17352	74357592	fixed override	sagittal	True	0.0365547	https://developingmouse.brain-map.org/experiment/show/74357592	448098146	40314800.0	17	12	1|3	Allen Mouse Brain Atlas|Allen Developing Mouse Brain Atlas	https://api.brain-map.org/api/v2/data/SectionDataSet/74357592.json	https://mouse.brain-map.org/experiment/show/74357592
a	Sema7a	P4	Tel	telencephalic vesicle	15739	100092360	automatic	sagittal	True	9.67521	https://developingmouse.brain-map.org/experiment/show/100092360	144706740	139282000.0	17	12	3	Allen Developing Mouse Brain Atlas	https://api.brain-map.org/api/v2/data/SectionDataSet/100092360.json
a	Sema7a	P4	M	midbrain	16649	100092360	automatic	sagittal	True	7.26659	https://developingmouse.brain-map.org/experiment/show/100092360	144706846	32510000.0	17	12	3	Allen Developing Mouse Brain Atlas	https://api.brain-map.org/api/v2/data/SectionDataSet/100092360.json
a	Sema7a	P4	MH	medullary hindbrain (medulla)	17352	100092360	automatic	sagittal	True	8.43088	https://developingmouse.brain-map.org/experiment/show/100092360	144707127	24994100.0	17	12	3	Allen Developing Mouse Brain Atlas	https://api.brain-map.org/api/v2/data/SectionDataSet/100092360.json
a	Sema7a	P14	Tel	telencephalic vesicle	15739	100041773	automatic	sagittal	True	8.92963	https://developingmouse.brain-map.org/experiment/show/100041773	131020710	324597000.0	17	12	3	Allen Developing Mouse Brain Atlas	https://api.brain-map.org/api/v2/data/SectionDataSet/100041773.json
a	Sema7a	P14	M	midbrain	16649	100041773	automatic	sagittal	True	7.78731	https://developingmouse.brain-map.org/experiment/show/100041773	131020744	48825000.0	17	12	3	Allen Developing Mouse Brain Atlas	https://api.brain-map.org/api/v2/data/SectionDataSet/100041773.json
a	Sema7a	P14	MH	medullary hindbrain (medulla)	17352	100041773	automatic	sagittal	True	8.38442	https://developingmouse.brain-map.org/experiment/show/100041773	131020798	33583200.0	17	12	3	Allen Developing Mouse Brain Atlas	https://api.brain-map.org/api/v2/data/SectionDataSet/100041773.json
a	Sema7a	P28	Tel	telencephalic vesicle	15739	100041784	automatic	sagittal	True	6.62931	https://developingmouse.brain-map.org/experiment/show/100041784	131632464	487148000.0	17	12	3	Allen Developing Mouse Brain Atlas	https://api.brain-map.org/api/v2/data/SectionDataSet/100041784.json
a	Sema7a	P28	M	midbrain	16649	100041784	automatic	sagittal	True	4.69064	https://developingmouse.brain-map.org/experiment/show/100041784	131635550	44944900.0	17	12	3	Allen Developing Mouse Brain Atlas	https://api.brain-map.org/api/v2/data/SectionDataSet/100041784.json
a	Sema7a	P28	MH	medullary hindbrain (medulla)	17352	100041784	automatic	sagittal	True	5.8077	https://developingmouse.brain-map.org/experiment/show/100041784	131637438	46232000.0	17	12	3	Allen Developing Mouse Brain Atlas	https://api.brain-map.org/api/v2/data/SectionDataSet/100041784.json
a	Sema7a	P56	Tel	telencephalic vesicle	15739	956	automatic	sagittal	True	0.395628	https://developingmouse.brain-map.org/experiment/show/956	399240010	596114000.0	17	12	1|3	Allen Mouse Brain Atlas|Allen Developing Mouse Brain Atlas	https://api.brain-map.org/api/v2/data/SectionDataSet/956.json	https://mouse.brain-map.org/experiment/show/956
a	Sema7a	P56	M	midbrain	16649	956	automatic	sagittal	True	1.43856	https://developingmouse.brain-map.org/experiment/show/956	399246444	56929500.0	17	12	1|3	Allen Mouse Brain Atlas|Allen Developing Mouse Brain Atlas	https://api.brain-map.org/api/v2/data/SectionDataSet/956.json	https://mouse.brain-map.org/experiment/show/956
a	Sema7a	P56	MH	medullary hindbrain (medulla)	17352	956	automatic	sagittal	True	0.658191	https://developingmouse.brain-map.org/experiment/show/956	399251388	59718500.0	17	12	1|3	Allen Mouse Brain Atlas|Allen Developing Mouse Brain Atlas	https://api.brain-map.org/api/v2/data/SectionDataSet/956.json	https://mouse.brain-map.org/experiment/show/956
