## Supplementary material for "Maturation-associated ERG3 and timed regulation of circuit stability": Source Data2: Fig2b_ISH_image_metadata.csv

panel	gene	display_label	age	section_data_set_id	section_image_id	section_number	selection_method	direct_experiment_url	image_download_url	retrieval_date	allen_product_ids	allen_resources	section_dataset_api_url	adult_atlas_experiment_url
b	Calb1	Calb1	P28	100021632	100461937	85	fixed override	https://developingmouse.brain-map.org/experiment/show/100021632	https://api.brain-map.org/api/v2/image_download/100461937?downsample=5	2026-09-03	3	Allen Developing Mouse Brain Atlas	https://api.brain-map.org/api/v2/data/SectionDataSet/100021632.json
b	Calb1	Calb1	P56	75457488	75407005	80	fixed override	https://developingmouse.brain-map.org/experiment/show/75457488	https://api.brain-map.org/api/v2/image_download/75407005?downsample=5	2026-09-03	1|3	Allen Mouse Brain Atlas|Allen Developing Mouse Brain Atlas	https://api.brain-map.org/api/v2/data/SectionDataSet/75457488.json	https://mouse.brain-map.org/experiment/show/75457488
b	Kcnh7	Kcnh7	P28	100011611	100652556	85	fixed override	https://developingmouse.brain-map.org/experiment/show/100011611	https://api.brain-map.org/api/v2/image_download/100652556?downsample=5	2026-09-03	3	Allen Developing Mouse Brain Atlas	https://api.brain-map.org/api/v2/data/SectionDataSet/100011611.json
b	Kcnh7	Kcnh7	P56	69258023	69147845	74	fixed override	https://developingmouse.brain-map.org/experiment/show/69258023	https://api.brain-map.org/api/v2/image_download/69147845?downsample=5	2026-09-03	1|3	Allen Mouse Brain Atlas|Allen Developing Mouse Brain Atlas	https://api.brain-map.org/api/v2/data/SectionDataSet/69258023.json	https://mouse.brain-map.org/experiment/show/69258023
b	Pcp2	Pcp2 (L7)	P28	100021664	100828640	94	fixed override	https://developingmouse.brain-map.org/experiment/show/100021664	https://api.brain-map.org/api/v2/image_download/100828640?downsample=5	2026-09-03	3	Allen Developing Mouse Brain Atlas	https://api.brain-map.org/api/v2/data/SectionDataSet/100021664.json
b	Pcp2	Pcp2 (L7)	P56	74357592	74272135	81	fixed override	https://developingmouse.brain-map.org/experiment/show/74357592	https://api.brain-map.org/api/v2/image_download/74272135?downsample=5	2026-09-03	1|3	Allen Mouse Brain Atlas|Allen Developing Mouse Brain Atlas	https://api.brain-map.org/api/v2/data/SectionDataSet/74357592.json	https://mouse.brain-map.org/experiment/show/74357592
b	Sema7a	Sema7a	P28	100041784	100872527	78	automatic	https://developingmouse.brain-map.org/experiment/show/100041784	https://api.brain-map.org/api/v2/image_download/100872527?downsample=5	2026-09-03	3	Allen Developing Mouse Brain Atlas	https://api.brain-map.org/api/v2/data/SectionDataSet/100041784.json
b	Sema7a	Sema7a	P56	956	101311084	83	automatic	https://developingmouse.brain-map.org/experiment/show/956	https://api.brain-map.org/api/v2/image_download/101311084?downsample=5	2026-09-03	1|3	Allen Mouse Brain Atlas|Allen Developing Mouse Brain Atlas	https://api.brain-map.org/api/v2/data/SectionDataSet/956.json	https://mouse.brain-map.org/experiment/show/956
