## Supplementary material for "Maturation-associated ERG3 and timed regulation of circuit stability": Source Data2: Fig2c_PkH.csv

panel	gene	age	section_data_set_id	structure_id	structure_acronym	structure_name	expression_energy	selection_method	direct_experiment_url	unionize_id	sum_pixels	graph_id	ontology_id	allen_product_ids	allen_resources	section_dataset_api_url	adult_atlas_experiment_url
c	Plxnc1	P28	100075404	16948	PkH	Purkinje cell layer of CbHCx	0.599934	automatic	https://developingmouse.brain-map.org/experiment/show/100075404	138092858	2505750.0	17	12	3	Allen Developing Mouse Brain Atlas	https://api.brain-map.org/api/v2/data/SectionDataSet/100075404.json
c	Plxnc1	P56	821	16948	PkH	Purkinje cell layer of CbHCx	0.13815	automatic	https://developingmouse.brain-map.org/experiment/show/821	399115240	3878330.0	17	12	1|3	Allen Mouse Brain Atlas|Allen Developing Mouse Brain Atlas	https://api.brain-map.org/api/v2/data/SectionDataSet/821.json	https://mouse.brain-map.org/experiment/show/821
c	Sema7a	P28	100041784	16948	PkH	Purkinje cell layer of CbHCx	3.68973	automatic	https://developingmouse.brain-map.org/experiment/show/100041784	131636483	2795690.0	17	12	3	Allen Developing Mouse Brain Atlas	https://api.brain-map.org/api/v2/data/SectionDataSet/100041784.json
c	Sema7a	P56	956	16948	PkH	Purkinje cell layer of CbHCx	2.62811	automatic	https://developingmouse.brain-map.org/experiment/show/956	399248481	3661920.0	17	12	1|3	Allen Mouse Brain Atlas|Allen Developing Mouse Brain Atlas	https://api.brain-map.org/api/v2/data/SectionDataSet/956.json	https://mouse.brain-map.org/experiment/show/956
c	Calb1	P28	100021632	16948	PkH	Purkinje cell layer of CbHCx	9.72421	fixed override	https://developingmouse.brain-map.org/experiment/show/100021632	128284835	2272800.0	17	12	3	Allen Developing Mouse Brain Atlas	https://api.brain-map.org/api/v2/data/SectionDataSet/100021632.json
c	Calb1	P56	75457488	16948	PkH	Purkinje cell layer of CbHCx	11.1228	fixed override	https://developingmouse.brain-map.org/experiment/show/75457488	453803273	4055700.0	17	12	1|3	Allen Mouse Brain Atlas|Allen Developing Mouse Brain Atlas	https://api.brain-map.org/api/v2/data/SectionDataSet/75457488.json	https://mouse.brain-map.org/experiment/show/75457488
c	Ntrk2	P28	100075408	16948	PkH	Purkinje cell layer of CbHCx	8.12728	automatic	https://developingmouse.brain-map.org/experiment/show/100075408	138099101	2797500.0	17	12	3	Allen Developing Mouse Brain Atlas	https://api.brain-map.org/api/v2/data/SectionDataSet/100075408.json
c	Ntrk2	P56	79360318	16948	PkH	Purkinje cell layer of CbHCx	9.13642	automatic	https://developingmouse.brain-map.org/experiment/show/79360318	459094436	3846570.0	17	12	1|3	Allen Mouse Brain Atlas|Allen Developing Mouse Brain Atlas	https://api.brain-map.org/api/v2/data/SectionDataSet/79360318.json	https://mouse.brain-map.org/experiment/show/79360318
c	Pcp2	P28	100021664	16948	PkH	Purkinje cell layer of CbHCx	2.36314	fixed override	https://developingmouse.brain-map.org/experiment/show/100021664	128284154	1692790.0	17	12	3	Allen Developing Mouse Brain Atlas	https://api.brain-map.org/api/v2/data/SectionDataSet/100021664.json
c	Pcp2	P56	74357592	16948	PkH	Purkinje cell layer of CbHCx	3.41467	fixed override	https://developingmouse.brain-map.org/experiment/show/74357592	448093445	4086870.0	17	12	1|3	Allen Mouse Brain Atlas|Allen Developing Mouse Brain Atlas	https://api.brain-map.org/api/v2/data/SectionDataSet/74357592.json	https://mouse.brain-map.org/experiment/show/74357592
c	Grid2	P28	100041418	16948	PkH	Purkinje cell layer of CbHCx	7.58026	automatic	https://developingmouse.brain-map.org/experiment/show/100041418	131705217	2336550.0	17	12	3	Allen Developing Mouse Brain Atlas	https://api.brain-map.org/api/v2/data/SectionDataSet/100041418.json
c	Grid2	P56	69257713	16948	PkH	Purkinje cell layer of CbHCx	11.5666	automatic	https://developingmouse.brain-map.org/experiment/show/69257713	416758095	3413080.0	17	12	1|3	Allen Mouse Brain Atlas|Allen Developing Mouse Brain Atlas	https://api.brain-map.org/api/v2/data/SectionDataSet/69257713.json	https://mouse.brain-map.org/experiment/show/69257713
c	Rspo1	P28	100056864	16948	PkH	Purkinje cell layer of CbHCx	0.728332	automatic	https://developingmouse.brain-map.org/experiment/show/100056864	135220190	2461960.0	17	12	3	Allen Developing Mouse Brain Atlas	https://api.brain-map.org/api/v2/data/SectionDataSet/100056864.json
c	Rspo1	P56	71487178	16948	PkH	Purkinje cell layer of CbHCx	0.332557	automatic	https://developingmouse.brain-map.org/experiment/show/71487178	436930572	2906960.0	17	12	1|3	Allen Mouse Brain Atlas|Allen Developing Mouse Brain Atlas	https://api.brain-map.org/api/v2/data/SectionDataSet/71487178.json	https://mouse.brain-map.org/experiment/show/71487178
c	Bdnf	P28	100040834	16948	PkH	Purkinje cell layer of CbHCx	0.0853802	automatic	https://developingmouse.brain-map.org/experiment/show/100040834	131214678	2797520.0	17	12	3	Allen Developing Mouse Brain Atlas	https://api.brain-map.org/api/v2/data/SectionDataSet/100040834.json
c	Bdnf	P56	75695642	16948	PkH	Purkinje cell layer of CbHCx	0.304901	automatic	https://developingmouse.brain-map.org/experiment/show/75695642	454558196	3101110.0	17	12	1|3	Allen Mouse Brain Atlas|Allen Developing Mouse Brain Atlas	https://api.brain-map.org/api/v2/data/SectionDataSet/75695642.json	https://mouse.brain-map.org/experiment/show/75695642
c	Itgb1	P28	100083085	16948	PkH	Purkinje cell layer of CbHCx	0.205917	automatic	https://developingmouse.brain-map.org/experiment/show/100083085	138442146	2797500.0	17	12	3	Allen Developing Mouse Brain Atlas	https://api.brain-map.org/api/v2/data/SectionDataSet/100083085.json
c	Itgb1	P56	69735616	16948	PkH	Purkinje cell layer of CbHCx	1.51438	automatic	https://developingmouse.brain-map.org/experiment/show/69735616	421547998	3140740.0	17	12	1|3	Allen Mouse Brain Atlas|Allen Developing Mouse Brain Atlas	https://api.brain-map.org/api/v2/data/SectionDataSet/69735616.json	https://mouse.brain-map.org/experiment/show/69735616
c	Pcdh10	P28	100053446	16948	PkH	Purkinje cell layer of CbHCx	3.05707	automatic	https://developingmouse.brain-map.org/experiment/show/100053446	135831725	2377820.0	17	12	3	Allen Developing Mouse Brain Atlas	https://api.brain-map.org/api/v2/data/SectionDataSet/100053446.json
c	Pcdh10	P56	71668995	16948	PkH	Purkinje cell layer of CbHCx	11.4852	automatic	https://developingmouse.brain-map.org/experiment/show/71668995	438864894	3881560.0	17	12	1|3	Allen Mouse Brain Atlas|Allen Developing Mouse Brain Atlas	https://api.brain-map.org/api/v2/data/SectionDataSet/71668995.json	https://mouse.brain-map.org/experiment/show/71668995
c	Kcnh7	P28	100011611	16948	PkH	Purkinje cell layer of CbHCx	0.0394656	fixed override	https://developingmouse.brain-map.org/experiment/show/100011611	128239159	2590570.0	17	12	3	Allen Developing Mouse Brain Atlas	https://api.brain-map.org/api/v2/data/SectionDataSet/100011611.json
c	Kcnh7	P56	69258023	16948	PkH	Purkinje cell layer of CbHCx	1.00811	fixed override	https://developingmouse.brain-map.org/experiment/show/69258023	416795445	3449680.0	17	12	1|3	Allen Mouse Brain Atlas|Allen Developing Mouse Brain Atlas	https://api.brain-map.org/api/v2/data/SectionDataSet/69258023.json	https://mouse.brain-map.org/experiment/show/69258023
