## Supplementary material for "Maturation-associated ERG3 and timed regulation of circuit stability": Source Data2: Fig2c_PkH_summary.csv

gene	P28	P56	ratio_P56_over_P28	log2FC_P56_vs_P28
Plxnc1	0.599934	0.13815	0.23027661329977414	-2.118560195218512
Sema7a	3.68973	2.62811	0.7122771280616392	-0.48948943025163283
Calb1	9.72421	11.1228	1.1438255504739665	0.19386703755572576
Ntrk2	8.12728	9.13642	1.124166987704744	0.16885635445533045
Pcp2	2.36314	3.41467	1.4449713326458302	0.5310408708159509
Grid2	7.58026	11.5666	1.525884267045686	0.609645542977791
Rspo1	0.728332	0.332557	0.45660158196868733	-1.1309922368700251
Bdnf	0.0853802	0.304901	3.571067167011004	1.8363552693488978
Itgb1	0.205917	1.51438	7.354291514097845	2.8785863641408653
Pcdh10	3.05707	11.4852	3.7569297540030964	1.9095541411330468
Kcnh7	0.0394656	1.00811	25.543396188169233	4.674878449923751
