## Supplementary material for "Maturation-associated ERG3 and timed regulation of circuit stability": Source Data2: Fig2c_PkV.csv

panel	gene	age	section_data_set_id	structure_id	structure_acronym	structure_name	expression_energy	selection_method	direct_experiment_url	unionize_id	sum_pixels	graph_id	ontology_id	allen_product_ids	allen_resources	section_dataset_api_url	adult_atlas_experiment_url
c	Plxnc1	P28	100075404	16841	PkV	Purkinje cell layer of CbVCx	0.794172	automatic	https://developingmouse.brain-map.org/experiment/show/100075404	138092398	3741610.0	17	12	3	Allen Developing Mouse Brain Atlas	https://api.brain-map.org/api/v2/data/SectionDataSet/100075404.json
c	Plxnc1	P56	821	16841	PkV	Purkinje cell layer of CbVCx	0.105128	automatic	https://developingmouse.brain-map.org/experiment/show/821	399114261	3810480.0	17	12	1|3	Allen Mouse Brain Atlas|Allen Developing Mouse Brain Atlas	https://api.brain-map.org/api/v2/data/SectionDataSet/821.json	https://mouse.brain-map.org/experiment/show/821
c	Sema7a	P28	100041784	16841	PkV	Purkinje cell layer of CbVCx	4.65376	automatic	https://developingmouse.brain-map.org/experiment/show/100041784	131636143	3460920.0	17	12	3	Allen Developing Mouse Brain Atlas	https://api.brain-map.org/api/v2/data/SectionDataSet/100041784.json
c	Sema7a	P56	956	16841	PkV	Purkinje cell layer of CbVCx	2.47359	automatic	https://developingmouse.brain-map.org/experiment/show/956	399247673	3869790.0	17	12	1|3	Allen Mouse Brain Atlas|Allen Developing Mouse Brain Atlas	https://api.brain-map.org/api/v2/data/SectionDataSet/956.json	https://mouse.brain-map.org/experiment/show/956
c	Calb1	P28	100021632	16841	PkV	Purkinje cell layer of CbVCx	9.03341	fixed override	https://developingmouse.brain-map.org/experiment/show/100021632	128284294	3740720.0	17	12	3	Allen Developing Mouse Brain Atlas	https://api.brain-map.org/api/v2/data/SectionDataSet/100021632.json
c	Calb1	P56	75457488	16841	PkV	Purkinje cell layer of CbVCx	8.44731	fixed override	https://developingmouse.brain-map.org/experiment/show/75457488	453802026	3042300.0	17	12	1|3	Allen Mouse Brain Atlas|Allen Developing Mouse Brain Atlas	https://api.brain-map.org/api/v2/data/SectionDataSet/75457488.json	https://mouse.brain-map.org/experiment/show/75457488
c	Ntrk2	P28	100075408	16841	PkV	Purkinje cell layer of CbVCx	7.30224	automatic	https://developingmouse.brain-map.org/experiment/show/100075408	138098814	3741650.0	17	12	3	Allen Developing Mouse Brain Atlas	https://api.brain-map.org/api/v2/data/SectionDataSet/100075408.json
c	Ntrk2	P56	79360318	16841	PkV	Purkinje cell layer of CbVCx	12.8056	automatic	https://developingmouse.brain-map.org/experiment/show/79360318	459093324	3811620.0	17	12	1|3	Allen Mouse Brain Atlas|Allen Developing Mouse Brain Atlas	https://api.brain-map.org/api/v2/data/SectionDataSet/79360318.json	https://mouse.brain-map.org/experiment/show/79360318
c	Pcp2	P28	100021664	16841	PkV	Purkinje cell layer of CbVCx	2.50396	fixed override	https://developingmouse.brain-map.org/experiment/show/100021664	128283514	3380800.0	17	12	3	Allen Developing Mouse Brain Atlas	https://api.brain-map.org/api/v2/data/SectionDataSet/100021664.json
c	Pcp2	P56	74357592	16841	PkV	Purkinje cell layer of CbVCx	2.65512	fixed override	https://developingmouse.brain-map.org/experiment/show/74357592	448092420	2622680.0	17	12	1|3	Allen Mouse Brain Atlas|Allen Developing Mouse Brain Atlas	https://api.brain-map.org/api/v2/data/SectionDataSet/74357592.json	https://mouse.brain-map.org/experiment/show/74357592
c	Grid2	P28	100041418	16841	PkV	Purkinje cell layer of CbVCx	7.72293	automatic	https://developingmouse.brain-map.org/experiment/show/100041418	131704856	3740080.0	17	12	3	Allen Developing Mouse Brain Atlas	https://api.brain-map.org/api/v2/data/SectionDataSet/100041418.json
c	Grid2	P56	69257713	16841	PkV	Purkinje cell layer of CbVCx	7.86961	automatic	https://developingmouse.brain-map.org/experiment/show/69257713	416757045	2604920.0	17	12	1|3	Allen Mouse Brain Atlas|Allen Developing Mouse Brain Atlas	https://api.brain-map.org/api/v2/data/SectionDataSet/69257713.json	https://mouse.brain-map.org/experiment/show/69257713
c	Rspo1	P28	100056864	16841	PkV	Purkinje cell layer of CbVCx	0.166112	automatic	https://developingmouse.brain-map.org/experiment/show/100056864	135219355	3309850.0	17	12	3	Allen Developing Mouse Brain Atlas	https://api.brain-map.org/api/v2/data/SectionDataSet/100056864.json
c	Rspo1	P56	71487178	16841	PkV	Purkinje cell layer of CbVCx	0.383971	automatic	https://developingmouse.brain-map.org/experiment/show/71487178	436928860	2638630.0	17	12	1|3	Allen Mouse Brain Atlas|Allen Developing Mouse Brain Atlas	https://api.brain-map.org/api/v2/data/SectionDataSet/71487178.json	https://mouse.brain-map.org/experiment/show/71487178
c	Bdnf	P28	100040834	16841	PkV	Purkinje cell layer of CbVCx	0.0636984	automatic	https://developingmouse.brain-map.org/experiment/show/100040834	131214279	3741680.0	17	12	3	Allen Developing Mouse Brain Atlas	https://api.brain-map.org/api/v2/data/SectionDataSet/100040834.json
c	Bdnf	P56	75695642	16841	PkV	Purkinje cell layer of CbVCx	0.439441	automatic	https://developingmouse.brain-map.org/experiment/show/75695642	454557296	1552500.0	17	12	1|3	Allen Mouse Brain Atlas|Allen Developing Mouse Brain Atlas	https://api.brain-map.org/api/v2/data/SectionDataSet/75695642.json	https://mouse.brain-map.org/experiment/show/75695642
c	Itgb1	P28	100083085	16841	PkV	Purkinje cell layer of CbVCx	0.232599	automatic	https://developingmouse.brain-map.org/experiment/show/100083085	138441820	3741680.0	17	12	3	Allen Developing Mouse Brain Atlas	https://api.brain-map.org/api/v2/data/SectionDataSet/100083085.json
c	Itgb1	P56	69735616	16841	PkV	Purkinje cell layer of CbVCx	2.22488	automatic	https://developingmouse.brain-map.org/experiment/show/69735616	421547119	2116500.0	17	12	1|3	Allen Mouse Brain Atlas|Allen Developing Mouse Brain Atlas	https://api.brain-map.org/api/v2/data/SectionDataSet/69735616.json	https://mouse.brain-map.org/experiment/show/69735616
c	Pcdh10	P28	100053446	16841	PkV	Purkinje cell layer of CbVCx	1.33293	automatic	https://developingmouse.brain-map.org/experiment/show/100053446	135831502	3741670.0	17	12	3	Allen Developing Mouse Brain Atlas	https://api.brain-map.org/api/v2/data/SectionDataSet/100053446.json
c	Pcdh10	P56	71668995	16841	PkV	Purkinje cell layer of CbVCx	5.50487	automatic	https://developingmouse.brain-map.org/experiment/show/71668995	438863702	2832490.0	17	12	1|3	Allen Mouse Brain Atlas|Allen Developing Mouse Brain Atlas	https://api.brain-map.org/api/v2/data/SectionDataSet/71668995.json	https://mouse.brain-map.org/experiment/show/71668995
c	Kcnh7	P28	100011611	16841	PkV	Purkinje cell layer of CbVCx	0.03846	fixed override	https://developingmouse.brain-map.org/experiment/show/100011611	128239010	3738170.0	17	12	3	Allen Developing Mouse Brain Atlas	https://api.brain-map.org/api/v2/data/SectionDataSet/100011611.json
c	Kcnh7	P56	69258023	16841	PkV	Purkinje cell layer of CbVCx	1.76803	fixed override	https://developingmouse.brain-map.org/experiment/show/69258023	416794037	2197100.0	17	12	1|3	Allen Mouse Brain Atlas|Allen Developing Mouse Brain Atlas	https://api.brain-map.org/api/v2/data/SectionDataSet/69258023.json	https://mouse.brain-map.org/experiment/show/69258023
