## Supplementary material for "Maturation-associated ERG3 and timed regulation of circuit stability": Source Data2: Fig2c_PkV_summary.csv

gene	P28	P56	ratio_P56_over_P28	log2FC_P56_vs_P28
Plxnc1	0.794172	0.105128	0.13237543960824658	-2.917292619586962
Sema7a	4.65376	2.47359	0.531525147079964	-0.9117901459168171
Calb1	9.03341	8.44731	0.9351186390168674	-0.0967786827606125
Ntrk2	7.30224	12.8056	1.753653570184824	0.8103637751831602
Pcp2	2.50396	2.65512	1.0603683523824852	0.0845655174696511
Grid2	7.72293	7.86961	1.0189927891366632	0.02714384236380052
Rspo1	0.166112	0.383971	2.3115108390071817	1.2088361275945103
Bdnf	0.0636984	0.439441	6.898683504083241	2.786321074449703
Itgb1	0.232599	2.22488	9.565266552020638	3.257805172222214
Pcdh10	1.33293	5.50487	4.129899447158181	2.0461066560146386
Kcnh7	0.03846	1.76803	45.96944957229401	5.522603486644082
