## Supplementary material for "Maturation-associated ERG3 and timed regulation of circuit stability": Source Data2: Fig2d_single_cell_class_mean_source.csv

gene	class	trimmed_mean_log2_CPM_plus_1	n_clusters
Kcnh7	Excitatory	8.734737979999998	242
Kcnh7	Inhibitory	6.931511314016394	122
Kcnh7	Other	0.06809777391304349	23
Kcna1	Excitatory	2.365196810227273	242
Kcna1	Inhibitory	1.5741391667540985	122
Kcna1	Other	1.1235990782608696	23
Kcna2	Excitatory	5.491376755082644	242
Kcna2	Inhibitory	6.012073805737706	122
Kcna2	Other	1.6345846786956522	23
Kcnb2	Excitatory	7.726402430165289	242
Kcnb2	Inhibitory	6.961936436311475	122
Kcnb2	Other	0.26723075869565216	23
Kcnc2	Excitatory	2.7491403407603308	242
Kcnc2	Inhibitory	8.485945237377049	122
Kcnc2	Other	0.0	23
Kcnc3	Excitatory	2.4199951068429755	242
Kcnc3	Inhibitory	1.892615624352459	122
Kcnc3	Other	0.0	23
Kcnd2	Excitatory	9.800423162561984	242
Kcnd2	Inhibitory	8.846239840163934	122
Kcnd2	Other	1.399895195652174	23
Kcng3	Excitatory	0.011412047396694217	242
Kcng3	Inhibitory	0.0	122
Kcng3	Other	0.0	23
Kcng4	Excitatory	0.0	242
Kcng4	Inhibitory	0.010277631147540984	122
Kcng4	Other	0.0	23
Kcnab1	Excitatory	5.697115350704545	242
Kcnab1	Inhibitory	6.239282821311476	122
Kcnab1	Other	0.4401484234782609	23
