## Supplementary material for "Maturation-associated ERG3 and timed regulation of circuit stability": Source Data2: Fig2d_single_cell_cluster_source.csv

cluster	class	Kcnh7
108_Pvalb	Inhibitory	8.756886
229_L6 IT CTX	Excitatory	9.579475
26_Ntng1 HPF	Inhibitory	3.8297436
67_Sst	Inhibitory	1.786271
6_Lamp5 Lhx6	Inhibitory	10.165894
111_Pvalb	Inhibitory	9.608771
359_CA2-IG-FC	Excitatory	7.284179
238_Car3	Excitatory	9.817352
347_CA1-do	Excitatory	10.636811
219_L6 IT CTX	Excitatory	9.606609
30_Ntng1 HPF	Inhibitory	7.629231
174_IT HATA	Excitatory	8.956667
227_L6 IT CTX	Excitatory	9.14103
374_Oligo	Other	0.0
102_Sst HPF	Inhibitory	8.0090475
117_Pvalb	Inhibitory	9.840677
123_Pvalb Vipr2	Inhibitory	9.578483
351_CA3-ve	Excitatory	0.0
66_Sst	Inhibitory	0.34061784
223_L6 IT CTX	Excitatory	8.931861
28_Ntng1 HPF	Inhibitory	8.753246
13_Lamp5	Inhibitory	9.343879
86_Sst	Inhibitory	2.78625
202_L5 IT CTX	Excitatory	9.524854
303_L6b CTX	Excitatory	9.557135
218_L6 IT CTX	Excitatory	10.229902
145_L2/3 IT PAR	Excitatory	8.311427
279_L6 CT CTX	Excitatory	8.70431
354_CA3-ve	Excitatory	1.9504151
228_L6 IT CTX	Excitatory	9.125178
262_L4 RSP-ACA	Excitatory	9.68
211_L5/6 IT TPE-ENT	Excitatory	7.591
253_L5 PT CTX	Excitatory	10.109375
32_Sncg	Inhibitory	8.520667
271_NP SUB	Excitatory	9.9013405
59_Vip Igfbp6	Inhibitory	1.0578353
75_Sst	Inhibitory	8.770779
344_CA1	Excitatory	10.17095
62_Vip Igfbp6	Inhibitory	9.161522
372_Oligo	Other	0.0
118_Pvalb	Inhibitory	9.320809
137_L3 IT ENTm	Excitatory	9.300958
144_L2/3 IT PAR	Excitatory	7.093178
387_Micro-PVM	Other	0.0
120_Pvalb	Inhibitory	9.641434
251_L5 PT CTX	Excitatory	10.595493
29_Ntng1 HPF	Inhibitory	8.291036
331_CA1-ProS	Excitatory	8.9945345
71_Sst	Inhibitory	8.728016
322_ProS	Excitatory	11.002041
84_Sst	Inhibitory	2.9954545
127_L2 IT APr	Excitatory	10.3528
80_Sst	Inhibitory	2.2666502
257_L5 PT CTX	Excitatory	10.467078
300_L6b ENT	Excitatory	9.630729
46_Vip	Inhibitory	8.591064
169_L2/3 IT CTX	Excitatory	10.103114
85_Sst	Inhibitory	7.0754986
132_L2 IT RSPv-POST-PRE	Excitatory	4.614073
222_L6 IT CTX	Excitatory	8.119039
328_ProS	Excitatory	10.4107275
368_Oligo	Other	0.0
384_VLMC	Other	0.0
114_Pvalb	Inhibitory	9.852249
8_Lamp5 Lhx6	Inhibitory	9.852414
126_L2 IT APr	Excitatory	3.867479
65_Sst Chodl	Inhibitory	1.5446428
234_L6 IT ENTl	Excitatory	8.064524
239_L5 PT CTX	Excitatory	10.803425
277_NP PPP	Excitatory	7.471579
316_L6b CTX	Excitatory	9.560323
363_DG	Excitatory	2.9179096
11_Lamp5	Inhibitory	10.155464
307_L6b CTX	Excitatory	9.566981
52_Vip	Inhibitory	8.294261
199_L5 IT CTX	Excitatory	9.920078
221_L6 IT CTX	Excitatory	8.684601
320_SUB	Excitatory	10.949345
256_L5 PT CTX	Excitatory	10.579827
179_L4 IT CTX	Excitatory	11.055548
186_L4/5 IT CTX	Excitatory	9.869938
334_CA1-ve	Excitatory	2.129845
64_Sst Chodl	Inhibitory	1.6892583
31_Sncg	Inhibitory	9.250149
273_NP SUB	Excitatory	2.7877252
35_Sncg	Inhibitory	8.52453
133_L2 IT RSPv-POST-PRE	Excitatory	9.245778
197_L5 IT CTX	Excitatory	9.55341
317_L6b CTX	Excitatory	7.9937143
134_L2 IT RSP-ACA	Excitatory	10.475383
56_Vip HPF	Inhibitory	0.825772
313_L6b CTX	Excitatory	8.93953
100_Sst	Inhibitory	8.431026
43_Vip	Inhibitory	8.333643
19_Pax6	Inhibitory	8.79403
224_L6 IT CTX	Excitatory	8.63461
286_L6 CT CTX	Excitatory	10.9411745
287_L6 CT CTX	Excitatory	10.087875
61_Vip Igfbp6	Inhibitory	2.7572813
185_L4/5 IT CTX	Excitatory	10.273802
308_L6b RHP	Excitatory	8.718064
14_Lamp5	Inhibitory	9.444748
37_Sncg	Inhibitory	8.97908
83_Sst	Inhibitory	0.7298753
119_Pvalb	Inhibitory	9.598719
198_L5 IT CTX	Excitatory	9.535409
27_Ntng1 HPF	Inhibitory	8.688534
296_CT SUB	Excitatory	10.094413
12_Lamp5	Inhibitory	9.77374
301_L6b ENT	Excitatory	4.6124787
272_NP SUB	Excitatory	3.399446
293_L6 CT CTX	Excitatory	9.99003
15_Lamp5	Inhibitory	9.854054
162_L2/3 IT CTX	Excitatory	9.271405
213_L5/6 IT TPE-ENT	Excitatory	8.25403
3_Meis2	Inhibitory	10.191667
115_Pvalb	Inhibitory	10.236635
17_Lamp5	Inhibitory	9.630207
143_L2/3 IT PAR	Excitatory	7.7380853
209_L5/6 IT CTX	Excitatory	9.932881
358_CA3-do	Excitatory	0.5573611
175_IT HATA	Excitatory	7.385
326_ProS	Excitatory	11.0257435
189_L4/5 IT CTX	Excitatory	10.593974
371_Oligo	Other	0.0
246_L5 PT CTX	Excitatory	10.358483
283_L6 CT CTX	Excitatory	9.988492
352_CA3-ve	Excitatory	0.0
378_Astro	Other	0.0
68_Sst	Inhibitory	1.0564116
60_Vip Igfbp6	Inhibitory	3.5106804
159_L2/3 IT AI	Excitatory	10.085536
176_IT HATA	Excitatory	2.9973295
2_Meis2	Inhibitory	9.52
337_CA1	Excitatory	8.994279
140_L3 IT ENTl	Excitatory	9.806159
173_L2/3 IT ProS	Excitatory	2.764555
304_L6b CTX	Excitatory	9.475655
41_Vip	Inhibitory	8.37816
103_Sst HPF	Inhibitory	8.027037
78_Sst HPF	Inhibitory	2.5632324
121_Pvalb	Inhibitory	10.163176
131_L2/3 IT POST-PRE	Excitatory	9.704137
138_L3 IT ENTm	Excitatory	9.602947
195_L5 IT RSP-ACA	Excitatory	10.034588
36_Sncg	Inhibitory	8.76439
166_L2/3 IT CTX	Excitatory	10.130383
242_L5 PT CTX	Excitatory	10.740838
290_L6 CT CTX	Excitatory	10.319689
57_Vip Igfbp6	Inhibitory	5.3361125
177_IT HATA	Excitatory	3.1929903
18_Lamp5	Inhibitory	9.836312
255_L5 PT CTX	Excitatory	10.365377
154_L2/3 IT ENTl	Excitatory	9.237294
168_L2/3 IT CTX	Excitatory	10.283908
215_L5/6 IT TPE-ENT	Excitatory	8.548758
240_L5 PT CTX	Excitatory	10.513889
76_Sst	Inhibitory	7.4313636
116_Pvalb	Inhibitory	10.109597
1_CR	Excitatory	11.501418
210_L5/6 IT TPE-ENT	Excitatory	9.565179
245_L5 PT CTX	Excitatory	10.734055
297_CT SUB	Excitatory	10.116551
96_Sst	Inhibitory	2.8489532
129_L2/3 IT POST-PRE	Excitatory	10.430766
236_Car3	Excitatory	10.22268
55_Vip HPF	Inhibitory	3.210959
21_Sncg	Inhibitory	8.154452
258_L5 PT CTX	Excitatory	10.4243
330_CA1-ProS	Excitatory	8.7758665
110_Pvalb	Inhibitory	3.356605
188_L4/5 IT CTX	Excitatory	10.392054
243_L5 PT CTX	Excitatory	10.98926
268_L5/6 NP CTX	Excitatory	7.7133
311_L6b CTX	Excitatory	9.262836
7_Lamp5 Lhx6	Inhibitory	10.319723
353_CA3-ve	Excitatory	0.0
149_L2 IT ENTm	Excitatory	7.2415915
375_Oligo	Other	0.0
105_Sst HPF	Inhibitory	8.602105
10_Lamp5	Inhibitory	10.27804
142_L2/3 IT PAR	Excitatory	8.168986
233_L6 IT ENTl	Excitatory	7.8008585
20_Pax6	Inhibitory	7.6193423
94_Sst	Inhibitory	3.395275
155_L2/3 IT ENTl	Excitatory	9.358372
265_L5/6 NP CTX	Excitatory	9.223427
157_L2/3 IT ENTl	Excitatory	9.250657
220_L6 IT CTX	Excitatory	9.452365
335_CA1-ve	Excitatory	1.8096364
104_Sst HPF	Inhibitory	7.8286667
274_NP SUB	Excitatory	10.55775
385_VLMC	Other	0.0
40_Vip	Inhibitory	9.251526
193_L4/5 IT CTX	Excitatory	9.93544
135_L3 IT ENTm	Excitatory	9.591696
370_Oligo	Other	0.0
165_L2/3 IT CTX	Excitatory	9.757528
237_Car3	Excitatory	9.757357
254_L5 PT CTX	Excitatory	10.436764
232_L6 IT CTX	Excitatory	7.6479807
74_Sst	Inhibitory	8.476143
225_L6 IT CTX	Excitatory	8.682691
292_L6 CT CTX	Excitatory	10.26981
181_L4 IT CTX	Excitatory	10.134707
380_SMC-Peri	Other	0.0
45_Vip	Inhibitory	3.821934
87_Sst	Inhibitory	7.7046065
184_L4/5 IT CTX	Excitatory	10.596844
82_Sst	Inhibitory	0.34272537
327_ProS	Excitatory	10.898929
163_L2/3 IT CTX	Excitatory	9.597697
187_L4/5 IT CTX	Excitatory	10.708064
192_L4/5 IT CTX	Excitatory	9.682882
266_L5/6 NP CTX	Excitatory	9.236437
95_Sst	Inhibitory	6.702
172_L2/3 IT ProS	Excitatory	3.7558966
356_CA3-do	Excitatory	0.09809756
98_Sst	Inhibitory	3.6176214
106_Sst HPF	Inhibitory	8.462592
147_L2 IT ENTm	Excitatory	7.905992
289_L6 CT CTX	Excitatory	10.057296
383_VLMC	Other	0.0
24_Sncg	Inhibitory	9.030675
338_CA1	Excitatory	9.349803
369_Oligo	Other	0.0
196_L5 IT CTX	Excitatory	9.769041
38_Sncg	Inhibitory	10.036549
107_Sst HPF	Inhibitory	8.9141445
269_L5/6 NP CTX	Excitatory	8.964286
231_L6 IT CTX	Excitatory	4.7018023
261_L4 RSP-ACA	Excitatory	9.910304
360_CA2-IG-FC	Excitatory	7.1247473
70_Sst	Inhibitory	7.7964616
79_Sst	Inhibitory	1.1947297
88_Sst	Inhibitory	7.089853
180_L4 IT CTX	Excitatory	10.651225
252_L5 PT CTX	Excitatory	10.360139
295_CT SUB	Excitatory	10.394615
58_Vip Igfbp6	Inhibitory	8.623474
9_Lamp5 Lhx6	Inhibitory	10.1575
101_Sst	Inhibitory	8.19
355_CA3-ve	Excitatory	7.842
128_L2 IT APr	Excitatory	10.488931
130_L2/3 IT POST-PRE	Excitatory	10.004494
158_L2/3 IT AI	Excitatory	9.832308
25_Sncg	Inhibitory	1.6494565
281_L6 CT CTX	Excitatory	9.925878
33_Sncg	Inhibitory	8.304599
309_L6b RHP	Excitatory	8.394849
230_L6 IT CTX	Excitatory	8.685155
148_L2 IT ENTm	Excitatory	8.444285
54_Vip HPF	Inhibitory	0.0
206_L5/6 IT CTX	Excitatory	9.627959
23_Sncg	Inhibitory	8.587
278_L6 CT CTX	Excitatory	10.395068
183_L4/5 IT CTX	Excitatory	9.972076
204_L5/6 IT CTX	Excitatory	10.394384
336_CA1-ve	Excitatory	3.1417708
341_CA1	Excitatory	0.70046514
141_L2/3 IT PAR	Excitatory	9.196316
212_L5/6 IT TPE-ENT	Excitatory	8.480672
362_DG	Excitatory	7.910285
136_L3 IT ENTm	Excitatory	9.186283
312_L6b CTX	Excitatory	10.054829
97_Sst	Inhibitory	3.4324203
161_L2/3 IT ENTl	Excitatory	9.08108
164_L2/3 IT CTX	Excitatory	9.368167
93_Sst	Inhibitory	7.773857
366_Oligo	Other	0.5352892
340_CA1	Excitatory	3.7823348
122_Pvalb Vipr2	Inhibitory	8.578049
69_Sst	Inhibitory	2.0365758
77_Sst HPF	Inhibitory	1.6863793
150_L2 IT ENTm	Excitatory	8.447895
339_CA1	Excitatory	9.0901165
44_Vip	Inhibitory	3.8531437
109_Pvalb	Inhibitory	8.826245
275_NP PPP	Excitatory	8.688708
5_Lamp5 Lhx6	Inhibitory	9.599351
267_L5/6 NP CTX	Excitatory	9.335224
22_Sncg	Inhibitory	8.277973
191_L4/5 IT CTX	Excitatory	10.093335
325_ProS	Excitatory	10.4993105
49_Vip	Inhibitory	0.0
4_Meis2 HPF	Inhibitory	8.593287
205_L5/6 IT CTX	Excitatory	9.353791
16_Lamp5	Inhibitory	9.68021
63_Sst Chodl	Inhibitory	3.394625
318_SUB	Excitatory	10.396041
203_L5/6 IT CTX	Excitatory	10.510113
319_SUB	Excitatory	10.855574
350_Mossy	Excitatory	0.0
361_DG	Excitatory	1.806836
276_NP PPP	Excitatory	8.585286
73_Sst	Inhibitory	9.011181
263_L5 PPP	Excitatory	9.6985
291_L6 CT CTX	Excitatory	10.0338125
373_Oligo	Other	0.0
160_L2/3 IT ENTl	Excitatory	9.297699
367_Oligo	Other	0.0
299_L6 CT ENT	Excitatory	10.2518425
323_ProS	Excitatory	10.221282
146_L2 IT ENTm	Excitatory	8.704445
153_L2/3 IT ENTl	Excitatory	9.172976
208_L5/6 IT CTX	Excitatory	9.987873
388_Micro-PVM	Other	0.0
47_Vip	Inhibitory	8.747548
264_L5/6 NP CTX	Excitatory	9.634113
280_L6 CT CTX	Excitatory	9.196402
91_Sst	Inhibitory	8.145273
349_Mossy	Excitatory	0.0
89_Sst	Inhibitory	4.066224
348_CA1-do	Excitatory	10.067064
333_CA1-ProS	Excitatory	7.2975655
152_L2/3 IT ENTl	Excitatory	9.5530615
386_Micro-PVM	Other	0.0
42_Vip	Inhibitory	8.610105
310_L6b RHP	Excitatory	8.727393
343_CA1	Excitatory	8.5825
51_Vip	Inhibitory	8.346899
151_L2 IT ENTl	Excitatory	8.561484
170_L2/3 IT CTX	Excitatory	9.980179
182_L4/5 IT CTX	Excitatory	10.36814
270_L5/6 NP CT CTX	Excitatory	9.773763
249_L5 PT CTX	Excitatory	9.96
285_L6 CT CTX	Excitatory	10.355147
302_L6b ENT	Excitatory	9.211429
34_Sncg	Inhibitory	7.6813636
113_Pvalb	Inhibitory	10.244843
124_L2 IT APr	Excitatory	8.813051
214_L5/6 IT PFC	Excitatory	9.105876
247_L5 PT CTX	Excitatory	10.347337
346_CA1-do	Excitatory	10.558988
305_L6b CTX	Excitatory	9.2634
250_L5 PT CTX	Excitatory	10.505173
194_L5 IT RSP-ACA	Excitatory	10.566658
282_L6 CT CTX	Excitatory	10.326751
48_Vip	Inhibitory	4.89373
244_L5 PT CTX	Excitatory	10.55062
259_L5 PT CTX	Excitatory	10.339392
332_CA1-ProS	Excitatory	9.005655
345_CA1	Excitatory	9.674255
306_L6b CTX	Excitatory	9.466629
92_Sst	Inhibitory	4.4485245
112_Pvalb	Inhibitory	9.322988
156_L2/3 IT ENTl	Excitatory	8.837739
241_L5 PT CTX	Excitatory	10.6955
364_DG	Excitatory	2.799337
379_Endo	Other	0.0
53_Vip	Inhibitory	8.488855
171_L2/3 IT CTX	Excitatory	10.2647
357_CA3-do	Excitatory	0.11914286
382_SMC-Peri	Other	0.0
90_Sst	Inhibitory	3.0541184
248_L5 PT CTX	Excitatory	10.432236
365_Oligo	Other	1.0309596
125_L2 IT APr	Excitatory	4.3366666
314_L6b CTX	Excitatory	9.809133
315_L6b CTX	Excitatory	9.696345
235_L6 IT ENTl	Excitatory	7.924103
167_L2/3 IT CTX	Excitatory	10.108015
216_L5/6 IT TPE-ENT	Excitatory	8.175259
329_CA1-ProS	Excitatory	9.500361
81_Sst	Inhibitory	2.644354
39_Sncg	Inhibitory	8.861045
139_L3 IT ENTl	Excitatory	9.942676
321_SUB	Excitatory	10.757161
99_Sst	Inhibitory	7.7307262
72_Sst	Inhibitory	8.756524
201_L5 IT CTX	Excitatory	10.064654
200_L5 IT CTX	Excitatory	9.686131
226_L6 IT CTX	Excitatory	8.301921
288_L6 CT CTX	Excitatory	10.390364
294_CT SUB	Excitatory	9.642655
376_Astro	Other	0.0
217_L6 IT CTX	Excitatory	9.331128
50_Vip	Inhibitory	8.312036
190_L4/5 IT CTX	Excitatory	10.092723
207_L5/6 IT CTX	Excitatory	9.489752
342_CA1	Excitatory	7.728354
260_L5 PT CTX	Excitatory	10.19182
324_ProS	Excitatory	10.54155
178_L4 IT CTX	Excitatory	10.777611
284_L6 CT CTX	Excitatory	9.991655
377_Astro	Other	0.0
298_L6 CT ENT	Excitatory	9.353995
