## Supplementary material for "Maturation-associated ERG3 and timed regulation of circuit stability": Source Data2: Fig2e_hippocampal_cluster_source.csv

region	taxonomy_order	cluster	gene	trimmed_mean_log2_CPM_plus_1
CA3	0	351_CA3-ve	Kcnh7	0.0
CA3	0	351_CA3-ve	Kcna1	6.3616667
CA3	0	351_CA3-ve	Kcna2	6.9625
CA3	0	351_CA3-ve	Kcnb2	6.488333
CA3	0	351_CA3-ve	Kcnc2	3.7010527
CA3	0	351_CA3-ve	Kcnc3	7.2746153
CA3	0	351_CA3-ve	Kcnd2	9.255834
CA3	0	351_CA3-ve	Kcng3	0.0
CA3	0	351_CA3-ve	Kcng4	0.0
CA3	0	351_CA3-ve	Kcnab1	3.169
CA3	0	351_CA3-ve	Calb1	0.0
CA3	0	351_CA3-ve	Calb2	0.0
CA3	1	354_CA3-ve	Kcnh7	1.9504151
CA3	1	354_CA3-ve	Kcna1	3.3640378
CA3	1	354_CA3-ve	Kcna2	3.6072075
CA3	1	354_CA3-ve	Kcnb2	7.5353975
CA3	1	354_CA3-ve	Kcnc2	7.1029377
CA3	1	354_CA3-ve	Kcnc3	7.1607385
CA3	1	354_CA3-ve	Kcnd2	9.047955
CA3	1	354_CA3-ve	Kcng3	0.0
CA3	1	354_CA3-ve	Kcng4	0.0
CA3	1	354_CA3-ve	Kcnab1	8.926875
CA3	1	354_CA3-ve	Calb1	0.0
CA3	1	354_CA3-ve	Calb2	0.0
CA3	2	358_CA3-do	Kcnh7	0.5573611
CA3	2	358_CA3-do	Kcna1	6.490816
CA3	2	358_CA3-do	Kcna2	6.6325
CA3	2	358_CA3-do	Kcnb2	8.491458
CA3	2	358_CA3-do	Kcnc2	8.027708
CA3	2	358_CA3-do	Kcnc3	7.5138774
CA3	2	358_CA3-do	Kcnd2	9.829583
CA3	2	358_CA3-do	Kcng3	0.0
CA3	2	358_CA3-do	Kcng4	0.0
CA3	2	358_CA3-do	Kcnab1	7.63
CA3	2	358_CA3-do	Calb1	0.0
CA3	2	358_CA3-do	Calb2	0.0
CA3	3	352_CA3-ve	Kcnh7	0.0
CA3	3	352_CA3-ve	Kcna1	6.364069
CA3	3	352_CA3-ve	Kcna2	6.58875
CA3	3	352_CA3-ve	Kcnb2	8.555105
CA3	3	352_CA3-ve	Kcnc2	7.819792
CA3	3	352_CA3-ve	Kcnc3	7.2583914
CA3	3	352_CA3-ve	Kcnd2	9.247084
CA3	3	352_CA3-ve	Kcng3	0.0
CA3	3	352_CA3-ve	Kcng4	0.0
CA3	3	352_CA3-ve	Kcnab1	6.6870627
CA3	3	352_CA3-ve	Calb1	0.0
CA3	3	352_CA3-ve	Calb2	1.0303255
CA3	4	353_CA3-ve	Kcnh7	0.0
CA3	4	353_CA3-ve	Kcna1	2.3125
CA3	4	353_CA3-ve	Kcna2	6.7861905
CA3	4	353_CA3-ve	Kcnb2	8.83619
CA3	4	353_CA3-ve	Kcnc2	7.404286
CA3	4	353_CA3-ve	Kcnc3	4.0571876
CA3	4	353_CA3-ve	Kcnd2	8.910476
CA3	4	353_CA3-ve	Kcng3	1.0609375
CA3	4	353_CA3-ve	Kcng4	0.0
CA3	4	353_CA3-ve	Kcnab1	8.4257145
CA3	4	353_CA3-ve	Calb1	0.0
CA3	4	353_CA3-ve	Calb2	7.6214285
CA3	5	356_CA3-do	Kcnh7	0.09809756
CA3	5	356_CA3-do	Kcna1	6.281223
CA3	5	356_CA3-do	Kcna2	7.500365
CA3	5	356_CA3-do	Kcnb2	9.136241
CA3	5	356_CA3-do	Kcnc2	8.701223
CA3	5	356_CA3-do	Kcnc3	7.488913
CA3	5	356_CA3-do	Kcnd2	9.924745
CA3	5	356_CA3-do	Kcng3	0.0
CA3	5	356_CA3-do	Kcng4	0.0
CA3	5	356_CA3-do	Kcnab1	8.013551
CA3	5	356_CA3-do	Calb1	0.0
CA3	5	356_CA3-do	Calb2	0.0
CA3	6	355_CA3-ve	Kcnh7	7.842
CA3	6	355_CA3-ve	Kcna1	2.652857
CA3	6	355_CA3-ve	Kcna2	2.9745536
CA3	6	355_CA3-ve	Kcnb2	1.7841593
CA3	6	355_CA3-ve	Kcnc2	0.09732143
CA3	6	355_CA3-ve	Kcnc3	3.459375
CA3	6	355_CA3-ve	Kcnd2	10.078533
CA3	6	355_CA3-ve	Kcng3	0.0
CA3	6	355_CA3-ve	Kcng4	0.0
CA3	6	355_CA3-ve	Kcnab1	3.4354465
CA3	6	355_CA3-ve	Calb1	0.14482144
CA3	6	355_CA3-ve	Calb2	0.0
CA3	7	350_Mossy	Kcnh7	0.0
CA3	7	350_Mossy	Kcna1	1.603173
CA3	7	350_Mossy	Kcna2	1.3024762
CA3	7	350_Mossy	Kcnb2	8.336087
CA3	7	350_Mossy	Kcnc2	7.05
CA3	7	350_Mossy	Kcnc3	3.6703846
CA3	7	350_Mossy	Kcnd2	9.023429
CA3	7	350_Mossy	Kcng3	0.0
CA3	7	350_Mossy	Kcng4	0.0
CA3	7	350_Mossy	Kcnab1	8.530145
CA3	7	350_Mossy	Calb1	0.0
CA3	7	350_Mossy	Calb2	9.6828165
CA3	8	349_Mossy	Kcnh7	0.0
CA3	8	349_Mossy	Kcna1	2.663913
CA3	8	349_Mossy	Kcna2	0.0
CA3	8	349_Mossy	Kcnb2	7.898
CA3	8	349_Mossy	Kcnc2	3.3869565
CA3	8	349_Mossy	Kcnc3	2.74
CA3	8	349_Mossy	Kcnd2	8.752666
CA3	8	349_Mossy	Kcng3	0.0
CA3	8	349_Mossy	Kcng4	0.0
CA3	8	349_Mossy	Kcnab1	8.428667
CA3	8	349_Mossy	Calb1	0.0
CA3	8	349_Mossy	Calb2	9.4425
CA3	9	357_CA3-do	Kcnh7	0.11914286
CA3	9	357_CA3-do	Kcna1	3.8554544
CA3	9	357_CA3-do	Kcna2	7.0307145
CA3	9	357_CA3-do	Kcnb2	8.786242
CA3	9	357_CA3-do	Kcnc2	8.98007
CA3	9	357_CA3-do	Kcnc3	7.6546764
CA3	9	357_CA3-do	Kcnd2	9.581619
CA3	9	357_CA3-do	Kcng3	0.0
CA3	9	357_CA3-do	Kcng4	0.0
CA3	9	357_CA3-do	Kcnab1	7.9839287
CA3	9	357_CA3-do	Calb1	0.0
CA3	9	357_CA3-do	Calb2	0.0
CA1	0	347_CA1-do	Kcnh7	10.636811
CA1	0	347_CA1-do	Kcna1	0.0
CA1	0	347_CA1-do	Kcna2	1.6975496
CA1	0	347_CA1-do	Kcnb2	8.45662
CA1	0	347_CA1-do	Kcnc2	2.3829486
CA1	0	347_CA1-do	Kcnc3	3.1601517
CA1	0	347_CA1-do	Kcnd2	11.401097
CA1	0	347_CA1-do	Kcng3	0.0
CA1	0	347_CA1-do	Kcng4	0.0
CA1	0	347_CA1-do	Kcnab1	9.201655
CA1	0	347_CA1-do	Calb1	0.0
CA1	0	347_CA1-do	Calb2	0.0
CA1	1	344_CA1	Kcnh7	10.17095
CA1	1	344_CA1	Kcna1	0.1847388
CA1	1	344_CA1	Kcna2	1.0294403
CA1	1	344_CA1	Kcnb2	7.9426665
CA1	1	344_CA1	Kcnc2	3.7200372
CA1	1	344_CA1	Kcnc3	3.0286245
CA1	1	344_CA1	Kcnd2	11.374134
CA1	1	344_CA1	Kcng3	0.0
CA1	1	344_CA1	Kcng4	0.0
CA1	1	344_CA1	Kcnab1	8.134641
CA1	1	344_CA1	Calb1	2.7779925
CA1	1	344_CA1	Calb2	0.0
CA1	2	331_CA1-ProS	Kcnh7	8.9945345
CA1	2	331_CA1-ProS	Kcna1	0.631
CA1	2	331_CA1-ProS	Kcna2	6.8707952
CA1	2	331_CA1-ProS	Kcnb2	8.51046
CA1	2	331_CA1-ProS	Kcnc2	0.0
CA1	2	331_CA1-ProS	Kcnc3	2.7556922
CA1	2	331_CA1-ProS	Kcnd2	9.826977
CA1	2	331_CA1-ProS	Kcng3	0.0
CA1	2	331_CA1-ProS	Kcng4	0.0
CA1	2	331_CA1-ProS	Kcnab1	2.4676154
CA1	2	331_CA1-ProS	Calb1	0.0
CA1	2	331_CA1-ProS	Calb2	0.0
CA1	3	334_CA1-ve	Kcnh7	2.129845
CA1	3	334_CA1-ve	Kcna1	1.8397675
CA1	3	334_CA1-ve	Kcna2	3.064846
CA1	3	334_CA1-ve	Kcnb2	8.656437
CA1	3	334_CA1-ve	Kcnc2	1.6390698
CA1	3	334_CA1-ve	Kcnc3	2.1225386
CA1	3	334_CA1-ve	Kcnd2	9.445288
CA1	3	334_CA1-ve	Kcng3	0.0
CA1	3	334_CA1-ve	Kcng4	0.0
CA1	3	334_CA1-ve	Kcnab1	8.585349
CA1	3	334_CA1-ve	Calb1	2.4726357
CA1	3	334_CA1-ve	Calb2	0.0
CA1	4	337_CA1	Kcnh7	8.994279
CA1	4	337_CA1	Kcna1	0.87927634
CA1	4	337_CA1	Kcna2	3.5076191
CA1	4	337_CA1	Kcnb2	8.950758
CA1	4	337_CA1	Kcnc2	7.360907
CA1	4	337_CA1	Kcnc3	4.0160265
CA1	4	337_CA1	Kcnd2	10.603382
CA1	4	337_CA1	Kcng3	0.0
CA1	4	337_CA1	Kcng4	0.0
CA1	4	337_CA1	Kcnab1	4.442918
CA1	4	337_CA1	Calb1	4.2631035
CA1	4	337_CA1	Calb2	0.0
CA1	5	330_CA1-ProS	Kcnh7	8.7758665
CA1	5	330_CA1-ProS	Kcna1	1.2941716
CA1	5	330_CA1-ProS	Kcna2	6.740489
CA1	5	330_CA1-ProS	Kcnb2	8.458547
CA1	5	330_CA1-ProS	Kcnc2	0.0
CA1	5	330_CA1-ProS	Kcnc3	4.1218047
CA1	5	330_CA1-ProS	Kcnd2	9.940978
CA1	5	330_CA1-ProS	Kcng3	0.0
CA1	5	330_CA1-ProS	Kcng4	0.0
CA1	5	330_CA1-ProS	Kcnab1	0.56467456
CA1	5	330_CA1-ProS	Calb1	7.950881
CA1	5	330_CA1-ProS	Calb2	0.0
CA1	6	335_CA1-ve	Kcnh7	1.8096364
CA1	6	335_CA1-ve	Kcna1	0.68
CA1	6	335_CA1-ve	Kcna2	3.0403636
CA1	6	335_CA1-ve	Kcnb2	7.9208107
CA1	6	335_CA1-ve	Kcnc2	4.3505454
CA1	6	335_CA1-ve	Kcnc3	2.1367273
CA1	6	335_CA1-ve	Kcnd2	8.82973
CA1	6	335_CA1-ve	Kcng3	0.0
CA1	6	335_CA1-ve	Kcng4	0.0
CA1	6	335_CA1-ve	Kcnab1	8.606579
CA1	6	335_CA1-ve	Calb1	0.0
CA1	6	335_CA1-ve	Calb2	0.0
CA1	7	338_CA1	Kcnh7	9.349803
CA1	7	338_CA1	Kcna1	0.5383871
CA1	7	338_CA1	Kcna2	2.758357
CA1	7	338_CA1	Kcnb2	9.039008
CA1	7	338_CA1	Kcnc2	8.152422
CA1	7	338_CA1	Kcnc3	4.014986
CA1	7	338_CA1	Kcnd2	11.023243
CA1	7	338_CA1	Kcng3	0.0
CA1	7	338_CA1	Kcng4	0.0
CA1	7	338_CA1	Kcnab1	9.028227
CA1	7	338_CA1	Calb1	2.464173
CA1	7	338_CA1	Calb2	0.0
CA1	8	336_CA1-ve	Kcnh7	3.1417708
CA1	8	336_CA1-ve	Kcna1	1.8261459
CA1	8	336_CA1-ve	Kcna2	6.5759373
CA1	8	336_CA1-ve	Kcnb2	6.856875
CA1	8	336_CA1-ve	Kcnc2	7.1648436
CA1	8	336_CA1-ve	Kcnc3	2.8002083
CA1	8	336_CA1-ve	Kcnd2	9.56625
CA1	8	336_CA1-ve	Kcng3	0.0
CA1	8	336_CA1-ve	Kcng4	0.0
CA1	8	336_CA1-ve	Kcnab1	8.65625
CA1	8	336_CA1-ve	Calb1	0.541875
CA1	8	336_CA1-ve	Calb2	0.0
CA1	9	341_CA1	Kcnh7	0.70046514
CA1	9	341_CA1	Kcna1	1.8695349
CA1	9	341_CA1	Kcna2	2.3516278
CA1	9	341_CA1	Kcnb2	2.939535
CA1	9	341_CA1	Kcnc2	7.5489655
CA1	9	341_CA1	Kcnc3	6.93069
CA1	9	341_CA1	Kcnd2	10.474838
CA1	9	341_CA1	Kcng3	0.0
CA1	9	341_CA1	Kcng4	0.0
CA1	9	341_CA1	Kcnab1	9.165173
CA1	9	341_CA1	Calb1	8.359655
CA1	9	341_CA1	Calb2	0.0
CA1	10	340_CA1	Kcnh7	3.7823348
CA1	10	340_CA1	Kcna1	1.3421239
CA1	10	340_CA1	Kcna2	3.1446903
CA1	10	340_CA1	Kcnb2	8.774416
CA1	10	340_CA1	Kcnc2	7.7280793
CA1	10	340_CA1	Kcnc3	3.898717
CA1	10	340_CA1	Kcnd2	10.436842
CA1	10	340_CA1	Kcng3	0.0
CA1	10	340_CA1	Kcng4	0.0
CA1	10	340_CA1	Kcnab1	8.527815
CA1	10	340_CA1	Calb1	2.1361063
CA1	10	340_CA1	Calb2	0.0
CA1	11	339_CA1	Kcnh7	9.0901165
CA1	11	339_CA1	Kcna1	0.0
CA1	11	339_CA1	Kcna2	1.975919
CA1	11	339_CA1	Kcnb2	8.543263
CA1	11	339_CA1	Kcnc2	7.9065895
CA1	11	339_CA1	Kcnc3	3.0713239
CA1	11	339_CA1	Kcnd2	11.101651
CA1	11	339_CA1	Kcng3	0.0
CA1	11	339_CA1	Kcng4	0.0
CA1	11	339_CA1	Kcnab1	9.303611
CA1	11	339_CA1	Calb1	2.2612793
CA1	11	339_CA1	Calb2	0.0
CA1	12	348_CA1-do	Kcnh7	10.067064
CA1	12	348_CA1-do	Kcna1	0.2616458
CA1	12	348_CA1-do	Kcna2	1.9272197
CA1	12	348_CA1-do	Kcnb2	8.783129
CA1	12	348_CA1-do	Kcnc2	7.7564416
CA1	12	348_CA1-do	Kcnc3	6.9856386
CA1	12	348_CA1-do	Kcnd2	11.230615
CA1	12	348_CA1-do	Kcng3	0.0
CA1	12	348_CA1-do	Kcng4	0.0
CA1	12	348_CA1-do	Kcnab1	9.790173
CA1	12	348_CA1-do	Calb1	2.878112
CA1	12	348_CA1-do	Calb2	0.0
CA1	13	333_CA1-ProS	Kcnh7	7.2975655
CA1	13	333_CA1-ProS	Kcna1	1.6878994
CA1	13	333_CA1-ProS	Kcna2	7.007659
CA1	13	333_CA1-ProS	Kcnb2	9.053204
CA1	13	333_CA1-ProS	Kcnc2	0.015510204
CA1	13	333_CA1-ProS	Kcnc3	4.1128807
CA1	13	333_CA1-ProS	Kcnd2	9.646811
CA1	13	333_CA1-ProS	Kcng3	0.0
CA1	13	333_CA1-ProS	Kcng4	0.0
CA1	13	333_CA1-ProS	Kcnab1	1.8730329
CA1	13	333_CA1-ProS	Calb1	7.6105194
CA1	13	333_CA1-ProS	Calb2	0.0
CA1	14	343_CA1	Kcnh7	8.5825
CA1	14	343_CA1	Kcna1	0.0
CA1	14	343_CA1	Kcna2	2.55
CA1	14	343_CA1	Kcnb2	0.0
CA1	14	343_CA1	Kcnc2	7.3416667
CA1	14	343_CA1	Kcnc3	6.8030767
CA1	14	343_CA1	Kcnd2	11.002308
CA1	14	343_CA1	Kcng3	0.0
CA1	14	343_CA1	Kcng4	0.0
CA1	14	343_CA1	Kcnab1	7.5575
CA1	14	343_CA1	Calb1	0.99
CA1	14	343_CA1	Calb2	0.0
CA1	15	346_CA1-do	Kcnh7	10.558988
CA1	15	346_CA1-do	Kcna1	0.29753977
CA1	15	346_CA1-do	Kcna2	2.3509543
CA1	15	346_CA1-do	Kcnb2	8.664229
CA1	15	346_CA1-do	Kcnc2	7.2150874
CA1	15	346_CA1-do	Kcnc3	4.025746
CA1	15	346_CA1-do	Kcnd2	11.376349
CA1	15	346_CA1-do	Kcng3	0.0
CA1	15	346_CA1-do	Kcng4	0.0
CA1	15	346_CA1-do	Kcnab1	9.23719
CA1	15	346_CA1-do	Calb1	0.0
CA1	15	346_CA1-do	Calb2	0.0
CA1	16	332_CA1-ProS	Kcnh7	9.005655
CA1	16	332_CA1-ProS	Kcna1	1.4548334
CA1	16	332_CA1-ProS	Kcna2	7.4100842
CA1	16	332_CA1-ProS	Kcnb2	8.823
CA1	16	332_CA1-ProS	Kcnc2	0.0
CA1	16	332_CA1-ProS	Kcnc3	3.859944
CA1	16	332_CA1-ProS	Kcnd2	9.556974
CA1	16	332_CA1-ProS	Kcng3	0.0
CA1	16	332_CA1-ProS	Kcng4	0.0
CA1	16	332_CA1-ProS	Kcnab1	1.2005587
CA1	16	332_CA1-ProS	Calb1	7.1442857
CA1	16	332_CA1-ProS	Calb2	0.0
CA1	17	345_CA1	Kcnh7	9.674255
CA1	17	345_CA1	Kcna1	1.3851428
CA1	17	345_CA1	Kcna2	6.6834784
CA1	17	345_CA1	Kcnb2	1.3341428
CA1	17	345_CA1	Kcnc2	4.2604227
CA1	17	345_CA1	Kcnc3	3.8875713
CA1	17	345_CA1	Kcnd2	10.505435
CA1	17	345_CA1	Kcng3	0.0
CA1	17	345_CA1	Kcng4	0.0
CA1	17	345_CA1	Kcnab1	8.884783
CA1	17	345_CA1	Calb1	3.3064287
CA1	17	345_CA1	Calb2	0.0
CA1	18	329_CA1-ProS	Kcnh7	9.500361
CA1	18	329_CA1-ProS	Kcna1	0.50387096
CA1	18	329_CA1-ProS	Kcna2	7.537879
CA1	18	329_CA1-ProS	Kcnb2	8.688842
CA1	18	329_CA1-ProS	Kcnc2	0.0
CA1	18	329_CA1-ProS	Kcnc3	3.5249798
CA1	18	329_CA1-ProS	Kcnd2	10.036606
CA1	18	329_CA1-ProS	Kcng3	0.0
CA1	18	329_CA1-ProS	Kcng4	0.0
CA1	18	329_CA1-ProS	Kcnab1	0.02068826
CA1	18	329_CA1-ProS	Calb1	7.070976
CA1	18	329_CA1-ProS	Calb2	0.0
CA1	19	342_CA1	Kcnh7	7.728354
CA1	19	342_CA1	Kcna1	2.043599
CA1	19	342_CA1	Kcna2	3.095522
CA1	19	342_CA1	Kcnb2	8.305102
CA1	19	342_CA1	Kcnc2	4.4348626
CA1	19	342_CA1	Kcnc3	3.885683
CA1	19	342_CA1	Kcnd2	9.844413
CA1	19	342_CA1	Kcng3	0.0
CA1	19	342_CA1	Kcng4	0.0
CA1	19	342_CA1	Kcnab1	7.9227047
CA1	19	342_CA1	Calb1	8.436502
CA1	19	342_CA1	Calb2	0.0
DG	0	363_DG	Kcnh7	2.9179096
DG	0	363_DG	Kcna1	1.5587645
DG	0	363_DG	Kcna2	0.0
DG	0	363_DG	Kcnb2	5.266143
DG	0	363_DG	Kcnc2	0.0
DG	0	363_DG	Kcnc3	5.149207
DG	0	363_DG	Kcnd2	11.295918
DG	0	363_DG	Kcng3	0.0
DG	0	363_DG	Kcng4	0.0
DG	0	363_DG	Kcnab1	8.244417
DG	0	363_DG	Calb1	5.2829585
DG	0	363_DG	Calb2	0.0
DG	1	362_DG	Kcnh7	7.910285
DG	1	362_DG	Kcna1	1.5014411
DG	1	362_DG	Kcna2	0.16042636
DG	1	362_DG	Kcnb2	8.26383
DG	1	362_DG	Kcnc2	0.0
DG	1	362_DG	Kcnc3	4.739533
DG	1	362_DG	Kcnd2	11.056259
DG	1	362_DG	Kcng3	0.0
DG	1	362_DG	Kcng4	0.0
DG	1	362_DG	Kcnab1	8.240788
DG	1	362_DG	Calb1	8.24797
DG	1	362_DG	Calb2	0.0
DG	2	361_DG	Kcnh7	1.806836
DG	2	361_DG	Kcna1	7.895486
DG	2	361_DG	Kcna2	0.0
DG	2	361_DG	Kcnb2	0.6606928
DG	2	361_DG	Kcnc2	0.0
DG	2	361_DG	Kcnc3	7.4707294
DG	2	361_DG	Kcnd2	11.693605
DG	2	361_DG	Kcng3	0.0
DG	2	361_DG	Kcng4	0.0
DG	2	361_DG	Kcnab1	3.7950115
DG	2	361_DG	Calb1	3.6176906
DG	2	361_DG	Calb2	0.0
DG	3	364_DG	Kcnh7	2.799337
DG	3	364_DG	Kcna1	1.5731179
DG	3	364_DG	Kcna2	0.15755124
DG	3	364_DG	Kcnb2	8.100638
DG	3	364_DG	Kcnc2	0.0
DG	3	364_DG	Kcnc3	7.900073
DG	3	364_DG	Kcnd2	10.875485
DG	3	364_DG	Kcng3	0.0
DG	3	364_DG	Kcng4	0.0
DG	3	364_DG	Kcnab1	8.489336
DG	3	364_DG	Calb1	1.6154051
DG	3	364_DG	Calb2	0.0
