## Supplementary material for "Maturation-associated ERG3 and timed regulation of circuit stability": Source Data2: SectionDataSet_provenance.csv

section_data_set_id	panels	age	gene	allen_product_ids	allen_resources	section_dataset_api_url	developing_atlas_experiment_url	adult_atlas_experiment_url
821	c	P56	Plxnc1	1|3	Allen Mouse Brain Atlas|Allen Developing Mouse Brain Atlas	https://api.brain-map.org/api/v2/data/SectionDataSet/821.json	https://developingmouse.brain-map.org/experiment/show/821	https://mouse.brain-map.org/experiment/show/821
956	a,b,c	P56	Sema7a	1|3	Allen Mouse Brain Atlas|Allen Developing Mouse Brain Atlas	https://api.brain-map.org/api/v2/data/SectionDataSet/956.json	https://developingmouse.brain-map.org/experiment/show/956	https://mouse.brain-map.org/experiment/show/956
68845825	a	P56	Kcng4	1|3	Allen Mouse Brain Atlas|Allen Developing Mouse Brain Atlas	https://api.brain-map.org/api/v2/data/SectionDataSet/68845825.json	https://developingmouse.brain-map.org/experiment/show/68845825	https://mouse.brain-map.org/experiment/show/68845825
69015512	a	P56	Kcnab1	1|3	Allen Mouse Brain Atlas|Allen Developing Mouse Brain Atlas	https://api.brain-map.org/api/v2/data/SectionDataSet/69015512.json	https://developingmouse.brain-map.org/experiment/show/69015512	https://mouse.brain-map.org/experiment/show/69015512
69257713	c	P56	Grid2	1|3	Allen Mouse Brain Atlas|Allen Developing Mouse Brain Atlas	https://api.brain-map.org/api/v2/data/SectionDataSet/69257713.json	https://developingmouse.brain-map.org/experiment/show/69257713	https://mouse.brain-map.org/experiment/show/69257713
69257999	a	P56	Kcna2	1|3	Allen Mouse Brain Atlas|Allen Developing Mouse Brain Atlas	https://api.brain-map.org/api/v2/data/SectionDataSet/69257999.json	https://developingmouse.brain-map.org/experiment/show/69257999	https://mouse.brain-map.org/experiment/show/69257999
69258017	a	P56	Kcnd2	1|3	Allen Mouse Brain Atlas|Allen Developing Mouse Brain Atlas	https://api.brain-map.org/api/v2/data/SectionDataSet/69258017.json	https://developingmouse.brain-map.org/experiment/show/69258017	https://mouse.brain-map.org/experiment/show/69258017
69258023	a,b,c	P56	Kcnh7	1|3	Allen Mouse Brain Atlas|Allen Developing Mouse Brain Atlas	https://api.brain-map.org/api/v2/data/SectionDataSet/69258023.json	https://developingmouse.brain-map.org/experiment/show/69258023	https://mouse.brain-map.org/experiment/show/69258023
69735616	c	P56	Itgb1	1|3	Allen Mouse Brain Atlas|Allen Developing Mouse Brain Atlas	https://api.brain-map.org/api/v2/data/SectionDataSet/69735616.json	https://developingmouse.brain-map.org/experiment/show/69735616	https://mouse.brain-map.org/experiment/show/69735616
69735688	a	P56	Kcna1	1|3	Allen Mouse Brain Atlas|Allen Developing Mouse Brain Atlas	https://api.brain-map.org/api/v2/data/SectionDataSet/69735688.json	https://developingmouse.brain-map.org/experiment/show/69735688	https://mouse.brain-map.org/experiment/show/69735688
69735694	a	P56	Kcnc3	1|3	Allen Mouse Brain Atlas|Allen Developing Mouse Brain Atlas	https://api.brain-map.org/api/v2/data/SectionDataSet/69735694.json	https://developingmouse.brain-map.org/experiment/show/69735694	https://mouse.brain-map.org/experiment/show/69735694
70278123	a	P56	Kcnb2	1|3	Allen Mouse Brain Atlas|Allen Developing Mouse Brain Atlas	https://api.brain-map.org/api/v2/data/SectionDataSet/70278123.json	https://developingmouse.brain-map.org/experiment/show/70278123	https://mouse.brain-map.org/experiment/show/70278123
71487178	c	P56	Rspo1	1|3	Allen Mouse Brain Atlas|Allen Developing Mouse Brain Atlas	https://api.brain-map.org/api/v2/data/SectionDataSet/71487178.json	https://developingmouse.brain-map.org/experiment/show/71487178	https://mouse.brain-map.org/experiment/show/71487178
71668995	c	P56	Pcdh10	1|3	Allen Mouse Brain Atlas|Allen Developing Mouse Brain Atlas	https://api.brain-map.org/api/v2/data/SectionDataSet/71668995.json	https://developingmouse.brain-map.org/experiment/show/71668995	https://mouse.brain-map.org/experiment/show/71668995
74357592	a,b,c	P56	Pcp2	1|3	Allen Mouse Brain Atlas|Allen Developing Mouse Brain Atlas	https://api.brain-map.org/api/v2/data/SectionDataSet/74357592.json	https://developingmouse.brain-map.org/experiment/show/74357592	https://mouse.brain-map.org/experiment/show/74357592
75457488	a,b,c	P56	Calb1	1|3	Allen Mouse Brain Atlas|Allen Developing Mouse Brain Atlas	https://api.brain-map.org/api/v2/data/SectionDataSet/75457488.json	https://developingmouse.brain-map.org/experiment/show/75457488	https://mouse.brain-map.org/experiment/show/75457488
75695642	c	P56	Bdnf	1|3	Allen Mouse Brain Atlas|Allen Developing Mouse Brain Atlas	https://api.brain-map.org/api/v2/data/SectionDataSet/75695642.json	https://developingmouse.brain-map.org/experiment/show/75695642	https://mouse.brain-map.org/experiment/show/75695642
79360318	c	P56	Ntrk2	1|3	Allen Mouse Brain Atlas|Allen Developing Mouse Brain Atlas	https://api.brain-map.org/api/v2/data/SectionDataSet/79360318.json	https://developingmouse.brain-map.org/experiment/show/79360318	https://mouse.brain-map.org/experiment/show/79360318
79394361	a	P56	Kcnc2	1|3	Allen Mouse Brain Atlas|Allen Developing Mouse Brain Atlas	https://api.brain-map.org/api/v2/data/SectionDataSet/79394361.json	https://developingmouse.brain-map.org/experiment/show/79394361	https://mouse.brain-map.org/experiment/show/79394361
100011611	a,b,c	P28	Kcnh7	3	Allen Developing Mouse Brain Atlas	https://api.brain-map.org/api/v2/data/SectionDataSet/100011611.json	https://developingmouse.brain-map.org/experiment/show/100011611
100015451	a	P14	Kcnh7	3	Allen Developing Mouse Brain Atlas	https://api.brain-map.org/api/v2/data/SectionDataSet/100015451.json	https://developingmouse.brain-map.org/experiment/show/100015451
100021632	a,b,c	P28	Calb1	3	Allen Developing Mouse Brain Atlas	https://api.brain-map.org/api/v2/data/SectionDataSet/100021632.json	https://developingmouse.brain-map.org/experiment/show/100021632
100021664	a,b,c	P28	Pcp2	3	Allen Developing Mouse Brain Atlas	https://api.brain-map.org/api/v2/data/SectionDataSet/100021664.json	https://developingmouse.brain-map.org/experiment/show/100021664
100026533	a	P14	Calb1	3	Allen Developing Mouse Brain Atlas	https://api.brain-map.org/api/v2/data/SectionDataSet/100026533.json	https://developingmouse.brain-map.org/experiment/show/100026533
100026536	a	P14	Pcp2	3	Allen Developing Mouse Brain Atlas	https://api.brain-map.org/api/v2/data/SectionDataSet/100026536.json	https://developingmouse.brain-map.org/experiment/show/100026536
100031932	a	P4	Calb1	3	Allen Developing Mouse Brain Atlas	https://api.brain-map.org/api/v2/data/SectionDataSet/100031932.json	https://developingmouse.brain-map.org/experiment/show/100031932
100031943	a	P4	Pcp2	3	Allen Developing Mouse Brain Atlas	https://api.brain-map.org/api/v2/data/SectionDataSet/100031943.json	https://developingmouse.brain-map.org/experiment/show/100031943
100040787	a	P14	Kcnab1	3	Allen Developing Mouse Brain Atlas	https://api.brain-map.org/api/v2/data/SectionDataSet/100040787.json	https://developingmouse.brain-map.org/experiment/show/100040787
100040834	c	P28	Bdnf	3	Allen Developing Mouse Brain Atlas	https://api.brain-map.org/api/v2/data/SectionDataSet/100040834.json	https://developingmouse.brain-map.org/experiment/show/100040834
100040938	a	P4	Kcnh7	3	Allen Developing Mouse Brain Atlas	https://api.brain-map.org/api/v2/data/SectionDataSet/100040938.json	https://developingmouse.brain-map.org/experiment/show/100040938
100041070	a	P28	Kcna2	3	Allen Developing Mouse Brain Atlas	https://api.brain-map.org/api/v2/data/SectionDataSet/100041070.json	https://developingmouse.brain-map.org/experiment/show/100041070
100041074	a	P28	Kcnd2	3	Allen Developing Mouse Brain Atlas	https://api.brain-map.org/api/v2/data/SectionDataSet/100041074.json	https://developingmouse.brain-map.org/experiment/show/100041074
100041418	c	P28	Grid2	3	Allen Developing Mouse Brain Atlas	https://api.brain-map.org/api/v2/data/SectionDataSet/100041418.json	https://developingmouse.brain-map.org/experiment/show/100041418
100041438	a	P14	Kcnd2	3	Allen Developing Mouse Brain Atlas	https://api.brain-map.org/api/v2/data/SectionDataSet/100041438.json	https://developingmouse.brain-map.org/experiment/show/100041438
100041467	a	P14	Kcna2	3	Allen Developing Mouse Brain Atlas	https://api.brain-map.org/api/v2/data/SectionDataSet/100041467.json	https://developingmouse.brain-map.org/experiment/show/100041467
100041665	a	P14	Kcng4	3	Allen Developing Mouse Brain Atlas	https://api.brain-map.org/api/v2/data/SectionDataSet/100041665.json	https://developingmouse.brain-map.org/experiment/show/100041665
100041710	a	P28	Kcng4	3	Allen Developing Mouse Brain Atlas	https://api.brain-map.org/api/v2/data/SectionDataSet/100041710.json	https://developingmouse.brain-map.org/experiment/show/100041710
100041773	a	P14	Sema7a	3	Allen Developing Mouse Brain Atlas	https://api.brain-map.org/api/v2/data/SectionDataSet/100041773.json	https://developingmouse.brain-map.org/experiment/show/100041773
100041784	a,b,c	P28	Sema7a	3	Allen Developing Mouse Brain Atlas	https://api.brain-map.org/api/v2/data/SectionDataSet/100041784.json	https://developingmouse.brain-map.org/experiment/show/100041784
100041846	a	P14	Kcna1	3	Allen Developing Mouse Brain Atlas	https://api.brain-map.org/api/v2/data/SectionDataSet/100041846.json	https://developingmouse.brain-map.org/experiment/show/100041846
100041854	a	P14	Kcnc3	3	Allen Developing Mouse Brain Atlas	https://api.brain-map.org/api/v2/data/SectionDataSet/100041854.json	https://developingmouse.brain-map.org/experiment/show/100041854
100042156	a	P28	Kcna1	3	Allen Developing Mouse Brain Atlas	https://api.brain-map.org/api/v2/data/SectionDataSet/100042156.json	https://developingmouse.brain-map.org/experiment/show/100042156
100042159	a	P28	Kcnc3	3	Allen Developing Mouse Brain Atlas	https://api.brain-map.org/api/v2/data/SectionDataSet/100042159.json	https://developingmouse.brain-map.org/experiment/show/100042159
100045097	a	P28	Kcnab1	3	Allen Developing Mouse Brain Atlas	https://api.brain-map.org/api/v2/data/SectionDataSet/100045097.json	https://developingmouse.brain-map.org/experiment/show/100045097
100045167	a	P14	Kcnb2	3	Allen Developing Mouse Brain Atlas	https://api.brain-map.org/api/v2/data/SectionDataSet/100045167.json	https://developingmouse.brain-map.org/experiment/show/100045167
100045228	a	P28	Kcnb2	3	Allen Developing Mouse Brain Atlas	https://api.brain-map.org/api/v2/data/SectionDataSet/100045228.json	https://developingmouse.brain-map.org/experiment/show/100045228
100045296	a	P28	Kcnc2	3	Allen Developing Mouse Brain Atlas	https://api.brain-map.org/api/v2/data/SectionDataSet/100045296.json	https://developingmouse.brain-map.org/experiment/show/100045296
100045461	a	P14	Kcnc2	3	Allen Developing Mouse Brain Atlas	https://api.brain-map.org/api/v2/data/SectionDataSet/100045461.json	https://developingmouse.brain-map.org/experiment/show/100045461
100053446	c	P28	Pcdh10	3	Allen Developing Mouse Brain Atlas	https://api.brain-map.org/api/v2/data/SectionDataSet/100053446.json	https://developingmouse.brain-map.org/experiment/show/100053446
100056123	a	P4	Kcna2	3	Allen Developing Mouse Brain Atlas	https://api.brain-map.org/api/v2/data/SectionDataSet/100056123.json	https://developingmouse.brain-map.org/experiment/show/100056123
100056149	a	P4	Kcnd2	3	Allen Developing Mouse Brain Atlas	https://api.brain-map.org/api/v2/data/SectionDataSet/100056149.json	https://developingmouse.brain-map.org/experiment/show/100056149
100056864	c	P28	Rspo1	3	Allen Developing Mouse Brain Atlas	https://api.brain-map.org/api/v2/data/SectionDataSet/100056864.json	https://developingmouse.brain-map.org/experiment/show/100056864
100057346	a	P4	Kcna1	3	Allen Developing Mouse Brain Atlas	https://api.brain-map.org/api/v2/data/SectionDataSet/100057346.json	https://developingmouse.brain-map.org/experiment/show/100057346
100057347	a	P4	Kcnc3	3	Allen Developing Mouse Brain Atlas	https://api.brain-map.org/api/v2/data/SectionDataSet/100057347.json	https://developingmouse.brain-map.org/experiment/show/100057347
100057400	a	P4	Kcnb2	3	Allen Developing Mouse Brain Atlas	https://api.brain-map.org/api/v2/data/SectionDataSet/100057400.json	https://developingmouse.brain-map.org/experiment/show/100057400
100074943	a	P4	Kcnc2	3	Allen Developing Mouse Brain Atlas	https://api.brain-map.org/api/v2/data/SectionDataSet/100074943.json	https://developingmouse.brain-map.org/experiment/show/100074943
100075404	c	P28	Plxnc1	3	Allen Developing Mouse Brain Atlas	https://api.brain-map.org/api/v2/data/SectionDataSet/100075404.json	https://developingmouse.brain-map.org/experiment/show/100075404
100075408	c	P28	Ntrk2	3	Allen Developing Mouse Brain Atlas	https://api.brain-map.org/api/v2/data/SectionDataSet/100075408.json	https://developingmouse.brain-map.org/experiment/show/100075408
100083085	c	P28	Itgb1	3	Allen Developing Mouse Brain Atlas	https://api.brain-map.org/api/v2/data/SectionDataSet/100083085.json	https://developingmouse.brain-map.org/experiment/show/100083085
100091862	a	P4	Kcnab1	3	Allen Developing Mouse Brain Atlas	https://api.brain-map.org/api/v2/data/SectionDataSet/100091862.json	https://developingmouse.brain-map.org/experiment/show/100091862
100092181	a	P4	Kcng4	3	Allen Developing Mouse Brain Atlas	https://api.brain-map.org/api/v2/data/SectionDataSet/100092181.json	https://developingmouse.brain-map.org/experiment/show/100092181
100092360	a	P4	Sema7a	3	Allen Developing Mouse Brain Atlas	https://api.brain-map.org/api/v2/data/SectionDataSet/100092360.json	https://developingmouse.brain-map.org/experiment/show/100092360
