## Supplementary material for "Maturation-associated ERG3 and timed regulation of circuit stability": Source Data3

condition	current_nA	spike_count	probability	modal_probability
Control_WO	0.006	0	1.0	1.0
Control_WO	0.0065	0	1.0	1.0
Control_WO	0.007	0	1.0	1.0
Control_WO	0.0075	0	0.7666666666666667	0.7666666666666667
Control_WO	0.0075	1	0.06666666666666667	0.7666666666666667
Control_WO	0.0075	2	0.03333333333333333	0.7666666666666667
Control_WO	0.0075	3	0.03333333333333333	0.7666666666666667
Control_WO	0.0075	5	0.03333333333333333	0.7666666666666667
Control_WO	0.0075	6	0.03333333333333333	0.7666666666666667
Control_WO	0.0075	7	0.03333333333333333	0.7666666666666667
Control_WO	0.008	0	0.4666666666666667	0.4666666666666667
Control_WO	0.008	1	0.2	0.4666666666666667
Control_WO	0.008	2	0.1	0.4666666666666667
Control_WO	0.008	3	0.1	0.4666666666666667
Control_WO	0.008	6	0.03333333333333333	0.4666666666666667
Control_WO	0.008	7	0.03333333333333333	0.4666666666666667
Control_WO	0.008	9	0.03333333333333333	0.4666666666666667
Control_WO	0.008	14	0.03333333333333333	0.4666666666666667
Control_WO	0.0085	0	0.26666666666666666	0.26666666666666666
Control_WO	0.0085	1	0.03333333333333333	0.26666666666666666
Control_WO	0.0085	2	0.06666666666666667	0.26666666666666666
Control_WO	0.0085	3	0.03333333333333333	0.26666666666666666
Control_WO	0.0085	4	0.03333333333333333	0.26666666666666666
Control_WO	0.0085	5	0.03333333333333333	0.26666666666666666
Control_WO	0.0085	6	0.13333333333333333	0.26666666666666666
Control_WO	0.0085	7	0.03333333333333333	0.26666666666666666
Control_WO	0.0085	9	0.03333333333333333	0.26666666666666666
Control_WO	0.0085	10	0.03333333333333333	0.26666666666666666
Control_WO	0.0085	11	0.03333333333333333	0.26666666666666666
Control_WO	0.0085	13	0.03333333333333333	0.26666666666666666
Control_WO	0.0085	14	0.06666666666666667	0.26666666666666666
Control_WO	0.0085	15	0.1	0.26666666666666666
Control_WO	0.0085	16	0.06666666666666667	0.26666666666666666
Control_WO	0.009	0	0.03333333333333333	0.5666666666666667
Control_WO	0.009	2	0.03333333333333333	0.5666666666666667
Control_WO	0.009	10	0.03333333333333333	0.5666666666666667
Control_WO	0.009	11	0.03333333333333333	0.5666666666666667
Control_WO	0.009	12	0.03333333333333333	0.5666666666666667
Control_WO	0.009	14	0.03333333333333333	0.5666666666666667
Control_WO	0.009	15	0.23333333333333334	0.5666666666666667
Control_WO	0.009	16	0.5666666666666667	0.5666666666666667
Control_WO	0.0095	16	0.3333333333333333	0.6666666666666666
Control_WO	0.0095	17	0.6666666666666666	0.6666666666666666
Control_WO	0.01	17	0.36666666666666664	0.6333333333333333
Control_WO	0.01	18	0.6333333333333333	0.6333333333333333
Control_WO	0.0105	18	0.5666666666666667	0.5666666666666667
Control_WO	0.0105	19	0.43333333333333335	0.5666666666666667
Control_WO	0.011	19	0.9333333333333333	0.9333333333333333
Control_WO	0.011	20	0.06666666666666667	0.9333333333333333
Control_WO	0.0115	20	1.0	1.0
Control_WO	0.012	20	0.5666666666666667	0.5666666666666667
Control_WO	0.012	21	0.43333333333333335	0.5666666666666667
Control_WO	0.0125	21	1.0	1.0
Control_WO	0.013	21	0.26666666666666666	0.7333333333333333
Control_WO	0.013	22	0.7333333333333333	0.7333333333333333
Control_WO	0.0135	22	1.0	1.0
Control_WO	0.014	22	0.13333333333333333	0.8666666666666667
Control_WO	0.014	23	0.8666666666666667	0.8666666666666667
Control_WO	0.0145	23	0.9666666666666667	0.9666666666666667
Control_WO	0.0145	24	0.03333333333333333	0.9666666666666667
Control_WO	0.015	23	0.2	0.8
Control_WO	0.015	24	0.8	0.8
Control_WO	0.0155	24	1.0	1.0
Control_WO	0.016	24	0.2	0.8
Control_WO	0.016	25	0.8	0.8
Control_WO	0.0165	25	1.0	1.0
Control_WO	0.017	25	0.4	0.6
Control_WO	0.017	26	0.6	0.6
Control_WO	0.0175	26	1.0	1.0
Control_WO	0.018	26	0.6	0.6
Control_WO	0.018	27	0.4	0.6
Control_WO	0.0185	27	1.0	1.0
Control_WO	0.019	27	0.9666666666666667	0.9666666666666667
Control_WO	0.019	28	0.03333333333333333	0.9666666666666667
Control_WO	0.0195	27	0.13333333333333333	0.8666666666666667
Control_WO	0.0195	28	0.8666666666666667	0.8666666666666667
Control_WO	0.02	28	1.0	1.0
Control_WO	0.0205	28	0.6333333333333333	0.6333333333333333
Control_WO	0.0205	29	0.36666666666666664	0.6333333333333333
Control_WO	0.0215	29	1.0	1.0
Control_WO	0.0225	30	1.0	1.0
Control_WO	0.0235	30	0.03333333333333333	0.9666666666666667
Control_WO	0.0235	31	0.9666666666666667	0.9666666666666667
Control_WO	0.0245	31	0.8666666666666667	0.8666666666666667
Control_WO	0.0245	32	0.13333333333333333	0.8666666666666667
Control_WO	0.0255	32	1.0	1.0
Control_WO	0.0265	33	1.0	1.0
Control_WO	0.0275	33	0.9333333333333333	0.9333333333333333
Control_WO	0.0275	34	0.06666666666666667	0.9333333333333333
Control_WO	0.0285	34	1.0	1.0
Control_WO	0.0295	34	0.16666666666666666	0.8333333333333334
Control_WO	0.0295	35	0.8333333333333334	0.8333333333333334
Control_WO	0.0305	35	1.0	1.0
Control_WO	0.0315	36	1.0	1.0
Control_WO	0.0325	36	0.8	0.8
Control_WO	0.0325	37	0.2	0.8
Control_WO	0.0335	37	1.0	1.0
Control_WO	0.0345	37	0.43333333333333335	0.5666666666666667
Control_WO	0.0345	38	0.5666666666666667	0.5666666666666667
Control_WO	0.0355	38	1.0	1.0
Control_WO	0.0365	38	0.03333333333333333	0.9666666666666667
Control_WO	0.0365	39	0.9666666666666667	0.9666666666666667
Control_WO	0.0375	39	1.0	1.0
Control_WO	0.0385	40	1.0	1.0
Control_WO	0.0395	40	1.0	1.0
Control_WO	0.0405	41	1.0	1.0
Control_WO	0.0415	41	1.0	1.0
Control_WO	0.0425	42	1.0	1.0
Control_WO	0.0435	42	1.0	1.0
Control_WO	0.0445	43	1.0	1.0
Control_WO	0.0455	43	1.0	1.0
Control_WO	0.0465	44	1.0	1.0
Control_WO	0.0475	44	1.0	1.0
Control_WO	0.0485	44	0.16666666666666666	0.8333333333333334
Control_WO	0.0485	45	0.8333333333333334	0.8333333333333334
Control_WO	0.0495	45	1.0	1.0
Control_WO	0.0505	45	0.5666666666666667	0.5666666666666667
Control_WO	0.0505	46	0.43333333333333335	0.5666666666666667
Control_WO	0.0515	46	1.0	1.0
Control_WO	0.0525	46	1.0	1.0
Control_WO	0.0535	47	1.0	1.0
Control_WO	0.0545	47	1.0	1.0
Control_WO	0.0555	48	1.0	1.0
Control_WO	0.0565	48	1.0	1.0
Control_WO	0.0575	48	0.8	0.8
Control_WO	0.0575	49	0.2	0.8
Control_WO	0.0585	49	1.0	1.0
Control_WO	0.0595	49	1.0	1.0
Control_WO	0.0605	50	1.0	1.0
Control_WO	0.0615	50	1.0	1.0
Control_WO	0.0625	50	0.8	0.8
Control_WO	0.0625	51	0.2	0.8
Control_WO	0.0635	51	1.0	1.0
Control_WO	0.0645	51	1.0	1.0
Control_WO	0.0655	51	0.03333333333333333	0.9666666666666667
Control_WO	0.0655	52	0.9666666666666667	0.9666666666666667
Control_WO	0.0665	52	1.0	1.0
Control_WO	0.0675	52	1.0	1.0
Control_WO	0.0685	53	1.0	1.0
Control_WO	0.0695	53	1.0	1.0
Control_WO	0.0705	53	0.8666666666666667	0.8666666666666667
Control_WO	0.0705	54	0.13333333333333333	0.8666666666666667
Control_WO	0.0715	54	1.0	1.0
Control_WO	0.0725	54	1.0	1.0
Control_WO	0.0735	54	0.43333333333333335	0.5666666666666667
Control_WO	0.0735	55	0.5666666666666667	0.5666666666666667
Control_WO	0.0745	55	1.0	1.0
Control_WO	0.0755	55	1.0	1.0
Control_WO	0.0765	55	0.3	0.7
Control_WO	0.0765	56	0.7	0.7
Control_WO	0.0775	56	1.0	1.0
Control_WO	0.0785	56	1.0	1.0
Control_WO	0.0795	56	0.2	0.8
Control_WO	0.0795	57	0.8	0.8
KCNH7_WT	0.006	0	1.0	1.0
KCNH7_WT	0.0065	0	1.0	1.0
KCNH7_WT	0.007	0	1.0	1.0
KCNH7_WT	0.0075	0	1.0	1.0
KCNH7_WT	0.008	0	1.0	1.0
KCNH7_WT	0.0085	0	1.0	1.0
KCNH7_WT	0.009	0	1.0	1.0
KCNH7_WT	0.0095	0	0.9666666666666667	0.9666666666666667
KCNH7_WT	0.0095	1	0.03333333333333333	0.9666666666666667
KCNH7_WT	0.01	0	0.8	0.8
KCNH7_WT	0.01	1	0.2	0.8
KCNH7_WT	0.0105	0	0.6333333333333333	0.6333333333333333
KCNH7_WT	0.0105	1	0.36666666666666664	0.6333333333333333
KCNH7_WT	0.011	0	0.36666666666666664	0.6333333333333333
KCNH7_WT	0.011	1	0.6333333333333333	0.6333333333333333
KCNH7_WT	0.0115	0	0.1	0.9
KCNH7_WT	0.0115	1	0.9	0.9
KCNH7_WT	0.012	0	0.03333333333333333	0.8666666666666667
KCNH7_WT	0.012	1	0.8666666666666667	0.8666666666666667
KCNH7_WT	0.012	2	0.1	0.8666666666666667
KCNH7_WT	0.0125	1	0.8333333333333334	0.8333333333333334
KCNH7_WT	0.0125	2	0.16666666666666666	0.8333333333333334
KCNH7_WT	0.013	1	0.7666666666666667	0.7666666666666667
KCNH7_WT	0.013	2	0.23333333333333334	0.7666666666666667
KCNH7_WT	0.0135	1	0.6	0.6
KCNH7_WT	0.0135	2	0.4	0.6
KCNH7_WT	0.014	1	0.3333333333333333	0.6666666666666666
KCNH7_WT	0.014	2	0.6666666666666666	0.6666666666666666
KCNH7_WT	0.0145	1	0.16666666666666666	0.8
KCNH7_WT	0.0145	2	0.8	0.8
KCNH7_WT	0.0145	3	0.03333333333333333	0.8
KCNH7_WT	0.015	1	0.06666666666666667	0.7
KCNH7_WT	0.015	2	0.7	0.7
KCNH7_WT	0.015	3	0.23333333333333334	0.7
KCNH7_WT	0.0155	2	0.36666666666666664	0.5666666666666667
KCNH7_WT	0.0155	3	0.5666666666666667	0.5666666666666667
KCNH7_WT	0.0155	4	0.06666666666666667	0.5666666666666667
KCNH7_WT	0.016	2	0.13333333333333333	0.6666666666666666
KCNH7_WT	0.016	3	0.6666666666666666	0.6666666666666666
KCNH7_WT	0.016	4	0.2	0.6666666666666666
KCNH7_WT	0.0165	2	0.03333333333333333	0.43333333333333335
KCNH7_WT	0.0165	3	0.43333333333333335	0.43333333333333335
KCNH7_WT	0.0165	4	0.43333333333333335	0.43333333333333335
KCNH7_WT	0.0165	5	0.06666666666666667	0.43333333333333335
KCNH7_WT	0.0165	7	0.03333333333333333	0.43333333333333335
KCNH7_WT	0.017	3	0.26666666666666666	0.3333333333333333
KCNH7_WT	0.017	4	0.23333333333333334	0.3333333333333333
KCNH7_WT	0.017	5	0.3333333333333333	0.3333333333333333
KCNH7_WT	0.017	6	0.13333333333333333	0.3333333333333333
KCNH7_WT	0.017	7	0.03333333333333333	0.3333333333333333
KCNH7_WT	0.0175	3	0.1	0.26666666666666666
KCNH7_WT	0.0175	4	0.13333333333333333	0.26666666666666666
KCNH7_WT	0.0175	5	0.26666666666666666	0.26666666666666666
KCNH7_WT	0.0175	6	0.26666666666666666	0.26666666666666666
KCNH7_WT	0.0175	7	0.2	0.26666666666666666
KCNH7_WT	0.0175	8	0.03333333333333333	0.26666666666666666
KCNH7_WT	0.018	4	0.1	0.23333333333333334
KCNH7_WT	0.018	5	0.03333333333333333	0.23333333333333334
KCNH7_WT	0.018	6	0.23333333333333334	0.23333333333333334
KCNH7_WT	0.018	7	0.16666666666666666	0.23333333333333334
KCNH7_WT	0.018	8	0.1	0.23333333333333334
KCNH7_WT	0.018	9	0.06666666666666667	0.23333333333333334
KCNH7_WT	0.018	10	0.13333333333333333	0.23333333333333334
KCNH7_WT	0.018	11	0.1	0.23333333333333334
KCNH7_WT	0.018	13	0.03333333333333333	0.23333333333333334
KCNH7_WT	0.018	17	0.03333333333333333	0.23333333333333334
KCNH7_WT	0.0185	4	0.03333333333333333	0.23333333333333334
KCNH7_WT	0.0185	5	0.03333333333333333	0.23333333333333334
KCNH7_WT	0.0185	6	0.06666666666666667	0.23333333333333334
KCNH7_WT	0.0185	8	0.23333333333333334	0.23333333333333334
KCNH7_WT	0.0185	9	0.06666666666666667	0.23333333333333334
KCNH7_WT	0.0185	10	0.13333333333333333	0.23333333333333334
KCNH7_WT	0.0185	11	0.13333333333333333	0.23333333333333334
KCNH7_WT	0.0185	12	0.06666666666666667	0.23333333333333334
KCNH7_WT	0.0185	13	0.1	0.23333333333333334
KCNH7_WT	0.0185	14	0.03333333333333333	0.23333333333333334
KCNH7_WT	0.0185	16	0.06666666666666667	0.23333333333333334
KCNH7_WT	0.0185	17	0.03333333333333333	0.23333333333333334
KCNH7_WT	0.019	6	0.03333333333333333	0.36666666666666664
KCNH7_WT	0.019	8	0.06666666666666667	0.36666666666666664
KCNH7_WT	0.019	9	0.03333333333333333	0.36666666666666664
KCNH7_WT	0.019	12	0.13333333333333333	0.36666666666666664
KCNH7_WT	0.019	13	0.03333333333333333	0.36666666666666664
KCNH7_WT	0.019	14	0.06666666666666667	0.36666666666666664
KCNH7_WT	0.019	16	0.06666666666666667	0.36666666666666664
KCNH7_WT	0.019	17	0.36666666666666664	0.36666666666666664
KCNH7_WT	0.019	18	0.2	0.36666666666666664
KCNH7_WT	0.0195	8	0.03333333333333333	0.7
KCNH7_WT	0.0195	11	0.03333333333333333	0.7
KCNH7_WT	0.0195	12	0.03333333333333333	0.7
KCNH7_WT	0.0195	15	0.03333333333333333	0.7
KCNH7_WT	0.0195	16	0.03333333333333333	0.7
KCNH7_WT	0.0195	17	0.03333333333333333	0.7
KCNH7_WT	0.0195	18	0.7	0.7
KCNH7_WT	0.0195	19	0.1	0.7
KCNH7_WT	0.02	14	0.03333333333333333	0.8333333333333334
KCNH7_WT	0.02	18	0.13333333333333333	0.8333333333333334
KCNH7_WT	0.02	19	0.8333333333333334	0.8333333333333334
KCNH7_WT	0.0205	19	0.5666666666666667	0.5666666666666667
KCNH7_WT	0.0205	20	0.43333333333333335	0.5666666666666667
KCNH7_WT	0.0215	20	0.36666666666666664	0.6333333333333333
KCNH7_WT	0.0215	21	0.6333333333333333	0.6333333333333333
KCNH7_WT	0.0225	21	0.43333333333333335	0.5666666666666667
KCNH7_WT	0.0225	22	0.5666666666666667	0.5666666666666667
KCNH7_WT	0.0235	22	0.6	0.6
KCNH7_WT	0.0235	23	0.4	0.6
KCNH7_WT	0.0245	23	0.9666666666666667	0.9666666666666667
KCNH7_WT	0.0245	24	0.03333333333333333	0.9666666666666667
KCNH7_WT	0.0255	24	1.0	1.0
KCNH7_WT	0.0265	25	1.0	1.0
KCNH7_WT	0.0275	25	0.4	0.6
KCNH7_WT	0.0275	26	0.6	0.6
KCNH7_WT	0.0285	26	1.0	1.0
KCNH7_WT	0.0295	27	1.0	1.0
KCNH7_WT	0.0305	27	0.16666666666666666	0.8333333333333334
KCNH7_WT	0.0305	28	0.8333333333333334	0.8333333333333334
KCNH7_WT	0.0315	28	1.0	1.0
KCNH7_WT	0.0325	29	1.0	1.0
KCNH7_WT	0.0335	29	0.5666666666666667	0.5666666666666667
KCNH7_WT	0.0335	30	0.43333333333333335	0.5666666666666667
KCNH7_WT	0.0345	30	1.0	1.0
KCNH7_WT	0.0355	30	0.03333333333333333	0.9666666666666667
KCNH7_WT	0.0355	31	0.9666666666666667	0.9666666666666667
KCNH7_WT	0.0365	31	1.0	1.0
KCNH7_WT	0.0375	32	1.0	1.0
KCNH7_WT	0.0385	32	0.9333333333333333	0.9333333333333333
KCNH7_WT	0.0385	33	0.06666666666666667	0.9333333333333333
KCNH7_WT	0.0395	33	1.0	1.0
KCNH7_WT	0.0405	33	0.8	0.8
KCNH7_WT	0.0405	34	0.2	0.8
KCNH7_WT	0.0415	34	1.0	1.0
KCNH7_WT	0.0425	34	0.5666666666666667	0.5666666666666667
KCNH7_WT	0.0425	35	0.43333333333333335	0.5666666666666667
KCNH7_WT	0.0435	35	1.0	1.0
KCNH7_WT	0.0445	35	0.5	0.5
KCNH7_WT	0.0445	36	0.5	0.5
KCNH7_WT	0.0455	36	1.0	1.0
KCNH7_WT	0.0465	36	0.6333333333333333	0.6333333333333333
KCNH7_WT	0.0465	37	0.36666666666666664	0.6333333333333333
KCNH7_WT	0.0475	37	1.0	1.0
KCNH7_WT	0.0485	37	0.8666666666666667	0.8666666666666667
KCNH7_WT	0.0485	38	0.13333333333333333	0.8666666666666667
KCNH7_WT	0.0495	38	1.0	1.0
KCNH7_WT	0.0505	38	1.0	1.0
KCNH7_WT	0.0515	39	1.0	1.0
KCNH7_WT	0.0525	39	1.0	1.0
KCNH7_WT	0.0535	40	1.0	1.0
KCNH7_WT	0.0545	40	1.0	1.0
KCNH7_WT	0.0555	40	0.36666666666666664	0.6333333333333333
KCNH7_WT	0.0555	41	0.6333333333333333	0.6333333333333333
KCNH7_WT	0.0565	41	1.0	1.0
KCNH7_WT	0.0575	41	0.9666666666666667	0.9666666666666667
KCNH7_WT	0.0575	42	0.03333333333333333	0.9666666666666667
KCNH7_WT	0.0585	42	1.0	1.0
KCNH7_WT	0.0595	42	1.0	1.0
KCNH7_WT	0.0605	42	0.03333333333333333	0.9666666666666667
KCNH7_WT	0.0605	43	0.9666666666666667	0.9666666666666667
KCNH7_WT	0.0615	43	1.0	1.0
KCNH7_WT	0.0625	43	0.9333333333333333	0.9333333333333333
KCNH7_WT	0.0625	44	0.06666666666666667	0.9333333333333333
KCNH7_WT	0.0635	44	1.0	1.0
KCNH7_WT	0.0645	44	1.0	1.0
KCNH7_WT	0.0655	44	0.16666666666666666	0.8333333333333334
KCNH7_WT	0.0655	45	0.8333333333333334	0.8333333333333334
KCNH7_WT	0.0665	45	1.0	1.0
KCNH7_WT	0.0675	45	1.0	1.0
KCNH7_WT	0.0685	46	1.0	1.0
KCNH7_WT	0.0695	46	1.0	1.0
KCNH7_WT	0.0705	46	0.8333333333333334	0.8333333333333334
KCNH7_WT	0.0705	47	0.16666666666666666	0.8333333333333334
KCNH7_WT	0.0715	47	1.0	1.0
KCNH7_WT	0.0725	47	1.0	1.0
KCNH7_WT	0.0735	47	0.4	0.6
KCNH7_WT	0.0735	48	0.6	0.6
KCNH7_WT	0.0745	48	1.0	1.0
KCNH7_WT	0.0755	48	1.0	1.0
KCNH7_WT	0.0765	48	0.1	0.9
KCNH7_WT	0.0765	49	0.9	0.9
KCNH7_WT	0.0775	49	1.0	1.0
KCNH7_WT	0.0785	49	1.0	1.0
KCNH7_WT	0.0795	50	1.0	1.0
KCNH7_MUT	0.006	0	1.0	1.0
KCNH7_MUT	0.0065	0	1.0	1.0
KCNH7_MUT	0.007	0	1.0	1.0
KCNH7_MUT	0.0075	0	0.8666666666666667	0.8666666666666667
KCNH7_MUT	0.0075	1	0.13333333333333333	0.8666666666666667
KCNH7_MUT	0.008	0	0.6333333333333333	0.6333333333333333
KCNH7_MUT	0.008	1	0.36666666666666664	0.6333333333333333
KCNH7_MUT	0.0085	0	0.36666666666666664	0.5666666666666667
KCNH7_MUT	0.0085	1	0.5666666666666667	0.5666666666666667
KCNH7_MUT	0.0085	2	0.06666666666666667	0.5666666666666667
KCNH7_MUT	0.009	0	0.13333333333333333	0.6333333333333333
KCNH7_MUT	0.009	1	0.6333333333333333	0.6333333333333333
KCNH7_MUT	0.009	2	0.23333333333333334	0.6333333333333333
KCNH7_MUT	0.0095	1	0.4666666666666667	0.5
KCNH7_MUT	0.0095	2	0.5	0.5
KCNH7_MUT	0.0095	3	0.03333333333333333	0.5
KCNH7_MUT	0.01	1	0.3	0.5
KCNH7_MUT	0.01	2	0.5	0.5
KCNH7_MUT	0.01	3	0.16666666666666666	0.5
KCNH7_MUT	0.01	4	0.03333333333333333	0.5
KCNH7_MUT	0.0105	1	0.13333333333333333	0.3333333333333333
KCNH7_MUT	0.0105	2	0.3333333333333333	0.3333333333333333
KCNH7_MUT	0.0105	3	0.26666666666666666	0.3333333333333333
KCNH7_MUT	0.0105	4	0.06666666666666667	0.3333333333333333
KCNH7_MUT	0.0105	5	0.16666666666666666	0.3333333333333333
KCNH7_MUT	0.0105	6	0.03333333333333333	0.3333333333333333
KCNH7_MUT	0.011	1	0.06666666666666667	0.26666666666666666
KCNH7_MUT	0.011	2	0.13333333333333333	0.26666666666666666
KCNH7_MUT	0.011	3	0.26666666666666666	0.26666666666666666
KCNH7_MUT	0.011	4	0.06666666666666667	0.26666666666666666
KCNH7_MUT	0.011	5	0.2	0.26666666666666666
KCNH7_MUT	0.011	6	0.2	0.26666666666666666
KCNH7_MUT	0.011	9	0.03333333333333333	0.26666666666666666
KCNH7_MUT	0.011	11	0.03333333333333333	0.26666666666666666
KCNH7_MUT	0.0115	2	0.06666666666666667	0.26666666666666666
KCNH7_MUT	0.0115	3	0.1	0.26666666666666666
KCNH7_MUT	0.0115	4	0.1	0.26666666666666666
KCNH7_MUT	0.0115	5	0.13333333333333333	0.26666666666666666
KCNH7_MUT	0.0115	6	0.13333333333333333	0.26666666666666666
KCNH7_MUT	0.0115	8	0.06666666666666667	0.26666666666666666
KCNH7_MUT	0.0115	9	0.26666666666666666	0.26666666666666666
KCNH7_MUT	0.0115	11	0.03333333333333333	0.26666666666666666
KCNH7_MUT	0.0115	12	0.06666666666666667	0.26666666666666666
KCNH7_MUT	0.0115	14	0.03333333333333333	0.26666666666666666
KCNH7_MUT	0.012	4	0.03333333333333333	0.13333333333333333
KCNH7_MUT	0.012	5	0.06666666666666667	0.13333333333333333
KCNH7_MUT	0.012	6	0.06666666666666667	0.13333333333333333
KCNH7_MUT	0.012	7	0.06666666666666667	0.13333333333333333
KCNH7_MUT	0.012	8	0.13333333333333333	0.13333333333333333
KCNH7_MUT	0.012	9	0.1	0.13333333333333333
KCNH7_MUT	0.012	10	0.13333333333333333	0.13333333333333333
KCNH7_MUT	0.012	11	0.06666666666666667	0.13333333333333333
KCNH7_MUT	0.012	12	0.1	0.13333333333333333
KCNH7_MUT	0.012	13	0.03333333333333333	0.13333333333333333
KCNH7_MUT	0.012	14	0.06666666666666667	0.13333333333333333
KCNH7_MUT	0.012	15	0.13333333333333333	0.13333333333333333
KCNH7_MUT	0.0125	3	0.03333333333333333	0.43333333333333335
KCNH7_MUT	0.0125	8	0.03333333333333333	0.43333333333333335
KCNH7_MUT	0.0125	9	0.06666666666666667	0.43333333333333335
KCNH7_MUT	0.0125	10	0.06666666666666667	0.43333333333333335
KCNH7_MUT	0.0125	11	0.1	0.43333333333333335
KCNH7_MUT	0.0125	13	0.03333333333333333	0.43333333333333335
KCNH7_MUT	0.0125	14	0.13333333333333333	0.43333333333333335
KCNH7_MUT	0.0125	15	0.43333333333333335	0.43333333333333335
KCNH7_MUT	0.0125	16	0.1	0.43333333333333335
KCNH7_MUT	0.013	12	0.03333333333333333	0.7666666666666667
KCNH7_MUT	0.013	13	0.03333333333333333	0.7666666666666667
KCNH7_MUT	0.013	14	0.03333333333333333	0.7666666666666667
KCNH7_MUT	0.013	15	0.13333333333333333	0.7666666666666667
KCNH7_MUT	0.013	16	0.7666666666666667	0.7666666666666667
KCNH7_MUT	0.0135	14	0.03333333333333333	0.8333333333333334
KCNH7_MUT	0.0135	16	0.13333333333333333	0.8333333333333334
KCNH7_MUT	0.0135	17	0.8333333333333334	0.8333333333333334
KCNH7_MUT	0.014	17	0.5333333333333333	0.5333333333333333
KCNH7_MUT	0.014	18	0.4666666666666667	0.5333333333333333
KCNH7_MUT	0.0145	18	1.0	1.0
KCNH7_MUT	0.015	18	0.3333333333333333	0.6666666666666666
KCNH7_MUT	0.015	19	0.6666666666666666	0.6666666666666666
KCNH7_MUT	0.0155	19	0.9666666666666667	0.9666666666666667
KCNH7_MUT	0.0155	20	0.03333333333333333	0.9666666666666667
KCNH7_MUT	0.016	19	0.1	0.9
KCNH7_MUT	0.016	20	0.9	0.9
KCNH7_MUT	0.0165	20	0.9333333333333333	0.9333333333333333
KCNH7_MUT	0.0165	21	0.06666666666666667	0.9333333333333333
KCNH7_MUT	0.017	20	0.2	0.8
KCNH7_MUT	0.017	21	0.8	0.8
KCNH7_MUT	0.0175	21	1.0	1.0
KCNH7_MUT	0.018	21	0.2	0.8
KCNH7_MUT	0.018	22	0.8	0.8
KCNH7_MUT	0.0185	22	1.0	1.0
KCNH7_MUT	0.019	22	0.4666666666666667	0.5333333333333333
KCNH7_MUT	0.019	23	0.5333333333333333	0.5333333333333333
KCNH7_MUT	0.0195	23	1.0	1.0
KCNH7_MUT	0.02	23	0.8333333333333334	0.8333333333333334
KCNH7_MUT	0.02	24	0.16666666666666666	0.8333333333333334
KCNH7_MUT	0.0205	23	0.03333333333333333	0.9666666666666667
KCNH7_MUT	0.0205	24	0.9666666666666667	0.9666666666666667
KCNH7_MUT	0.0215	24	0.5	0.5
KCNH7_MUT	0.0215	25	0.5	0.5
KCNH7_MUT	0.0225	25	1.0	1.0
KCNH7_MUT	0.0235	26	1.0	1.0
KCNH7_MUT	0.0245	26	0.03333333333333333	0.9666666666666667
KCNH7_MUT	0.0245	27	0.9666666666666667	0.9666666666666667
KCNH7_MUT	0.0255	27	0.7333333333333333	0.7333333333333333
KCNH7_MUT	0.0255	28	0.26666666666666666	0.7333333333333333
KCNH7_MUT	0.0265	28	1.0	1.0
KCNH7_MUT	0.0275	29	1.0	1.0
KCNH7_MUT	0.0285	29	0.8333333333333334	0.8333333333333334
KCNH7_MUT	0.0285	30	0.16666666666666666	0.8333333333333334
KCNH7_MUT	0.0295	30	1.0	1.0
KCNH7_MUT	0.0305	30	0.1	0.9
KCNH7_MUT	0.0305	31	0.9	0.9
KCNH7_MUT	0.0315	31	1.0	1.0
KCNH7_MUT	0.0325	32	1.0	1.0
KCNH7_MUT	0.0335	32	0.8333333333333334	0.8333333333333334
KCNH7_MUT	0.0335	33	0.16666666666666666	0.8333333333333334
KCNH7_MUT	0.0345	33	1.0	1.0
KCNH7_MUT	0.0355	33	0.43333333333333335	0.5666666666666667
KCNH7_MUT	0.0355	34	0.5666666666666667	0.5666666666666667
KCNH7_MUT	0.0365	34	1.0	1.0
KCNH7_MUT	0.0375	34	0.13333333333333333	0.8666666666666667
KCNH7_MUT	0.0375	35	0.8666666666666667	0.8666666666666667
KCNH7_MUT	0.0385	35	1.0	1.0
KCNH7_MUT	0.0395	36	1.0	1.0
KCNH7_MUT	0.0405	36	1.0	1.0
KCNH7_MUT	0.0415	37	1.0	1.0
KCNH7_MUT	0.0425	37	1.0	1.0
KCNH7_MUT	0.0435	38	1.0	1.0
KCNH7_MUT	0.0445	38	1.0	1.0
KCNH7_MUT	0.0455	38	0.03333333333333333	0.9666666666666667
KCNH7_MUT	0.0455	39	0.9666666666666667	0.9666666666666667
KCNH7_MUT	0.0465	39	1.0	1.0
KCNH7_MUT	0.0475	39	0.16666666666666666	0.8333333333333334
KCNH7_MUT	0.0475	40	0.8333333333333334	0.8333333333333334
KCNH7_MUT	0.0485	40	1.0	1.0
KCNH7_MUT	0.0495	40	0.5	0.5
KCNH7_MUT	0.0495	41	0.5	0.5
KCNH7_MUT	0.0505	41	1.0	1.0
KCNH7_MUT	0.0515	41	0.9	0.9
KCNH7_MUT	0.0515	42	0.1	0.9
KCNH7_MUT	0.0525	42	1.0	1.0
KCNH7_MUT	0.0535	42	1.0	1.0
KCNH7_MUT	0.0545	43	1.0	1.0
KCNH7_MUT	0.0555	43	1.0	1.0
KCNH7_MUT	0.0565	43	0.43333333333333335	0.5666666666666667
KCNH7_MUT	0.0565	44	0.5666666666666667	0.5666666666666667
KCNH7_MUT	0.0575	44	1.0	1.0
KCNH7_MUT	0.0585	44	1.0	1.0
KCNH7_MUT	0.0595	45	1.0	1.0
KCNH7_MUT	0.0605	45	1.0	1.0
KCNH7_MUT	0.0615	45	0.23333333333333334	0.7666666666666667
KCNH7_MUT	0.0615	46	0.7666666666666667	0.7666666666666667
KCNH7_MUT	0.0625	46	1.0	1.0
KCNH7_MUT	0.0635	46	1.0	1.0
KCNH7_MUT	0.0645	47	1.0	1.0
KCNH7_MUT	0.0655	47	1.0	1.0
KCNH7_MUT	0.0665	47	0.5333333333333333	0.5333333333333333
KCNH7_MUT	0.0665	48	0.4666666666666667	0.5333333333333333
KCNH7_MUT	0.0675	48	1.0	1.0
KCNH7_MUT	0.0685	48	1.0	1.0
KCNH7_MUT	0.0695	48	0.03333333333333333	0.9666666666666667
KCNH7_MUT	0.0695	49	0.9666666666666667	0.9666666666666667
KCNH7_MUT	0.0705	49	1.0	1.0
KCNH7_MUT	0.0715	49	1.0	1.0
KCNH7_MUT	0.0725	50	1.0	1.0
KCNH7_MUT	0.0735	50	1.0	1.0
KCNH7_MUT	0.0745	50	0.9333333333333333	0.9333333333333333
KCNH7_MUT	0.0745	51	0.06666666666666667	0.9333333333333333
KCNH7_MUT	0.0755	51	1.0	1.0
KCNH7_MUT	0.0765	51	1.0	1.0
KCNH7_MUT	0.0775	51	0.8	0.8
KCNH7_MUT	0.0775	52	0.2	0.8
KCNH7_MUT	0.0785	52	1.0	1.0
KCNH7_MUT	0.0795	52	1.0	1.0
High_K	0.006	0	1.0	1.0
High_K	0.0065	0	1.0	1.0
High_K	0.007	0	1.0	1.0
High_K	0.0075	0	1.0	1.0
High_K	0.008	0	1.0	1.0
High_K	0.0085	0	1.0	1.0
High_K	0.009	0	1.0	1.0
High_K	0.0095	0	1.0	1.0
High_K	0.01	0	1.0	1.0
High_K	0.0105	0	1.0	1.0
High_K	0.011	0	1.0	1.0
High_K	0.0115	0	1.0	1.0
High_K	0.012	0	1.0	1.0
High_K	0.0125	0	1.0	1.0
High_K	0.013	0	1.0	1.0
High_K	0.0135	0	1.0	1.0
High_K	0.014	0	1.0	1.0
High_K	0.0145	0	0.9333333333333333	0.9333333333333333
High_K	0.0145	3	0.06666666666666667	0.9333333333333333
High_K	0.015	0	0.8333333333333334	0.8333333333333334
High_K	0.015	1	0.03333333333333333	0.8333333333333334
High_K	0.015	3	0.06666666666666667	0.8333333333333334
High_K	0.015	4	0.03333333333333333	0.8333333333333334
High_K	0.015	5	0.03333333333333333	0.8333333333333334
High_K	0.0155	0	0.6	0.6
High_K	0.0155	1	0.06666666666666667	0.6
High_K	0.0155	2	0.03333333333333333	0.6
High_K	0.0155	3	0.13333333333333333	0.6
High_K	0.0155	4	0.06666666666666667	0.6
High_K	0.0155	6	0.03333333333333333	0.6
High_K	0.0155	7	0.03333333333333333	0.6
High_K	0.0155	11	0.03333333333333333	0.6
High_K	0.016	0	0.5	0.5
High_K	0.016	1	0.03333333333333333	0.5
High_K	0.016	2	0.03333333333333333	0.5
High_K	0.016	3	0.06666666666666667	0.5
High_K	0.016	4	0.06666666666666667	0.5
High_K	0.016	6	0.03333333333333333	0.5
High_K	0.016	7	0.06666666666666667	0.5
High_K	0.016	8	0.03333333333333333	0.5
High_K	0.016	10	0.06666666666666667	0.5
High_K	0.016	12	0.03333333333333333	0.5
High_K	0.016	21	0.06666666666666667	0.5
High_K	0.0165	0	0.1	0.3333333333333333
High_K	0.0165	1	0.06666666666666667	0.3333333333333333
High_K	0.0165	3	0.03333333333333333	0.3333333333333333
High_K	0.0165	4	0.03333333333333333	0.3333333333333333
High_K	0.0165	5	0.03333333333333333	0.3333333333333333
High_K	0.0165	6	0.03333333333333333	0.3333333333333333
High_K	0.0165	9	0.06666666666666667	0.3333333333333333
High_K	0.0165	12	0.03333333333333333	0.3333333333333333
High_K	0.0165	14	0.03333333333333333	0.3333333333333333
High_K	0.0165	15	0.03333333333333333	0.3333333333333333
High_K	0.0165	16	0.03333333333333333	0.3333333333333333
High_K	0.0165	17	0.03333333333333333	0.3333333333333333
High_K	0.0165	18	0.03333333333333333	0.3333333333333333
High_K	0.0165	19	0.03333333333333333	0.3333333333333333
High_K	0.0165	21	0.3333333333333333	0.3333333333333333
High_K	0.0165	22	0.06666666666666667	0.3333333333333333
High_K	0.017	0	0.06666666666666667	0.6666666666666666
High_K	0.017	15	0.03333333333333333	0.6666666666666666
High_K	0.017	22	0.6666666666666666	0.6666666666666666
High_K	0.017	23	0.23333333333333334	0.6666666666666666
High_K	0.0175	17	0.03333333333333333	0.9
High_K	0.0175	23	0.9	0.9
High_K	0.0175	24	0.06666666666666667	0.9
High_K	0.018	23	0.13333333333333333	0.8666666666666667
High_K	0.018	24	0.8666666666666667	0.8666666666666667
High_K	0.0185	24	0.43333333333333335	0.5666666666666667
High_K	0.0185	25	0.5666666666666667	0.5666666666666667
High_K	0.019	25	0.9333333333333333	0.9333333333333333
High_K	0.019	26	0.06666666666666667	0.9333333333333333
High_K	0.0195	26	1.0	1.0
High_K	0.02	26	0.7333333333333333	0.7333333333333333
High_K	0.02	27	0.26666666666666666	0.7333333333333333
High_K	0.0205	27	1.0	1.0
High_K	0.0215	28	1.0	1.0
High_K	0.0225	29	1.0	1.0
High_K	0.0235	30	1.0	1.0
High_K	0.0245	31	1.0	1.0
High_K	0.0255	31	0.3333333333333333	0.6666666666666666
High_K	0.0255	32	0.6666666666666666	0.6666666666666666
High_K	0.0265	32	0.6666666666666666	0.6666666666666666
High_K	0.0265	33	0.3333333333333333	0.6666666666666666
High_K	0.0275	33	1.0	1.0
High_K	0.0285	34	1.0	1.0
High_K	0.0295	35	1.0	1.0
High_K	0.0305	35	0.6333333333333333	0.6333333333333333
High_K	0.0305	36	0.36666666666666664	0.6333333333333333
High_K	0.0315	36	1.0	1.0
High_K	0.0325	37	1.0	1.0
High_K	0.0335	37	0.43333333333333335	0.5666666666666667
High_K	0.0335	38	0.5666666666666667	0.5666666666666667
High_K	0.0345	38	1.0	1.0
High_K	0.0355	39	1.0	1.0
High_K	0.0365	39	0.6	0.6
High_K	0.0365	40	0.4	0.6
High_K	0.0375	40	1.0	1.0
High_K	0.0385	41	1.0	1.0
High_K	0.0395	41	1.0	1.0
High_K	0.0405	42	1.0	1.0
High_K	0.0415	42	0.7333333333333333	0.7333333333333333
High_K	0.0415	43	0.26666666666666666	0.7333333333333333
High_K	0.0425	43	1.0	1.0
High_K	0.0435	43	0.36666666666666664	0.6333333333333333
High_K	0.0435	44	0.6333333333333333	0.6333333333333333
High_K	0.0445	44	1.0	1.0
High_K	0.0455	44	0.03333333333333333	0.9666666666666667
High_K	0.0455	45	0.9666666666666667	0.9666666666666667
High_K	0.0465	45	1.0	1.0
High_K	0.0475	46	1.0	1.0
High_K	0.0485	46	1.0	1.0
High_K	0.0495	47	1.0	1.0
High_K	0.0505	47	1.0	1.0
High_K	0.0515	48	1.0	1.0
High_K	0.0525	48	1.0	1.0
High_K	0.0535	49	1.0	1.0
High_K	0.0545	49	1.0	1.0
High_K	0.0555	50	1.0	1.0
High_K	0.0565	50	1.0	1.0
High_K	0.0575	50	0.3333333333333333	0.6666666666666666
High_K	0.0575	51	0.6666666666666666	0.6666666666666666
High_K	0.0585	51	1.0	1.0
High_K	0.0595	51	0.6333333333333333	0.6333333333333333
High_K	0.0595	52	0.36666666666666664	0.6333333333333333
High_K	0.0605	52	1.0	1.0
High_K	0.0615	52	1.0	1.0
High_K	0.0625	53	1.0	1.0
High_K	0.0635	53	1.0	1.0
High_K	0.0645	53	0.03333333333333333	0.9666666666666667
High_K	0.0645	54	0.9666666666666667	0.9666666666666667
High_K	0.0655	54	1.0	1.0
High_K	0.0665	54	0.7333333333333333	0.7333333333333333
High_K	0.0665	55	0.26666666666666666	0.7333333333333333
High_K	0.0675	55	1.0	1.0
High_K	0.0685	55	1.0	1.0
High_K	0.0695	56	1.0	1.0
High_K	0.0705	56	1.0	1.0
High_K	0.0715	56	0.7333333333333333	0.7333333333333333
High_K	0.0715	57	0.26666666666666666	0.7333333333333333
High_K	0.0725	57	1.0	1.0
High_K	0.0735	57	1.0	1.0
High_K	0.0745	58	1.0	1.0
High_K	0.0755	58	1.0	1.0
High_K	0.0765	58	1.0	1.0
High_K	0.0775	59	1.0	1.0
High_K	0.0785	59	1.0	1.0
High_K	0.0795	59	0.6	0.6
High_K	0.0795	60	0.4	0.6
