## Supplementary Table1 for "Maturation-associated ERG3 and timed regulation of circuit stability"

Parameter	Niculescu et al. (2013); recombinant rat ERG3 in HEK293; 40 mM external K+ (Table 3)	Sturm et al. (2005); recombinant rat ERG3 in CHO	Historical simulation	Historical modified	Historical KCNH7 MUT
V½ (mV)	−44.2	−45.1 (10 mM K+; fit to mean curve, Fig. 2Bc)	−45.9	−46.19	−36.74
Slope, k (mV)	4.2	8.5 (2 mM K+) / 6.2 (10 mM K+); means of individual fits	13.7	3.76	3.56
Activation (ms)	—	50.1 (+20 mV, 2 mM K+; Fig. 3Bc)	19.5	46.99	47
Inactivation (ms)	—	Voltage-dependent; Fig. 4Bc	17.2	22.82	22.81
Recovery (ms)	2.1 (−100 mV)	Voltage-dependent; Fig. 6Ac	1.1	1.29	1.29
Deactivation (ms)	16.9 (−100 mV)	Voltage-dependent fast and slow components; Fig. 6Bc, Cc	22	14.99	14.99
